# Verification of nanopore sequencing technology for clinical carbapenem-resistant *Enterobacterales* surveillance

**DOI:** 10.64898/2026.08.04.742736

**Authors:** Ela Sauerborn, Ebenezer Foster-Nyarko, Kathrin Schröder, Annika Sobkowiak, Samir Vargas da Fonseca Atum, Friedemann Gebhardt, Nina Wantia, Lara Urban

**Affiliations:** Helmholtz AI Institute, Helmholtz Centre Munich, Germany; Institute of Medical Microbiology, Immunology and Hygiene, Department of Preclinical Medicine, Technical University of Munich, Germany; Department of Infection Biology, London School of Hygiene & Tropical Medicine, London, United Kingdom; Institute of Hygiene, University Hospital Münster, Münster, Germany; Department of Biochemistry, Institute of Chemistry, University of São Paulo, São Paulo, Brazil; School of Medicine and Health, Technical University of Munich University Hospital, Munich, Germany; Institute for Food Safety and Hygiene, Vetsuisse Faculty, University of Zurich, Switzerland

## Abstract

Carbapenem-resistant *Enterobacterales* (CRE) pose a critical threat to global public health and often contribute to the rapid plasmid-mediated dissemination of carbapenemase genes. While established routine diagnostics can confirm the presence of the most common carbapenemases, these approaches do not resolve the genomic context of resistance and thus cannot confirm transmission events, cross-species dissemination, or atypical resistance mechanisms. Nanopore sequencing-based whole-genome sequencing (WGS) can capture this genomic context through complete *de novo* genome and plasmid assemblies. However, for routine clinical use of nanopore WGS for CRE surveillance, direct comparisons with established diagnostics and clear guidelines on required sequencing depths are needed.

We used 100 carbapenemase-producing CRE isolates from routine diagnostics at a tertiary-care hospital to compare results from WGS against established diagnostics, and determined the sequencing depth required for species identification, strain typing, carbapenemase detection, and plasmid-level epidemiology. We additionally examined 10 carbapenem-non-susceptible CRE isolates, for which routine diagnostics identified no carbapenemase gene despite phenotypic carbapenem non-susceptibility. Across all isolates, nanopore WGS reproduced routine carbapenemase family and pathogen detections, and additionally resolved the carbapenemase subtypes and their genomic context, the bacterial species and strain, and resistance mechanisms that established diagnostics had missed. Such strain typing and plasmid-level resolution are essential for infection control responses to differentiate between clonal spread of CRE, dissemination of shared plasmid, or unrelated infection events.

Our study thus strongly supports the integration of cost-efficient nanopore WGS into CRE diagnostics, surveillance, and outbreak investigation. The required sequencing depth depends on the clinical objective, with species identification being reliable at a depth of 10x, strain typing and carbapenemase detection at a depth of at least 20×, and robust plasmid-level characterisation at a depth of at least 40×. Across our CRE collection, the detected carbapenemases were mostly plasmid-borne, and predominantly encoded by relatively conserved IncN and more heterogenous IncL/M plasmids.

**Importance:** Carbapenem-resistant bacteria are among the most serious threats in modern medicine, leaving clinicians with few treatment options. Nanopore sequencing can be a powerful tool to rapidly and precisely track resistance and guide infection control, but limited comparisons with established diagnostics and uncertainty about how much sequencing data is needed currently limit routine clinical use. We show that nanopore sequencing detects all relevant carbapenemase genes identified by routine diagnostics, resolves carbapenem resistance mechanisms that standard tests miss, and increases the resolution of pathogen and gene characterizations for transmission and outbreak tracing. We provide guidance on the sequencing depth required for diagnostic tasks, from identifying species to tracking plasmid-borne resistance genes across time and bacterial species. By benchmarking nanopore sequencing against established diagnostics and matching sequencing effort to the clinical question, we offer a framework that makes genomic surveillance of carbapenem-resistant bacteria accessible and cost-efficient.
