## Supplementary material for "Verification of nanopore sequencing technology for clinical carbapenem-resistant *Enterobacterales* surveillance": TableS1

### Sheet: Legend
Supplementary Table S1
Title	Supplementary Table S1. Overview of the isolate collection: species identification, sequence type, carbapenemase detection and genomic context, compared with routine diagnostics.
Description	Species and sequence type from nanopore whole-genome sequencing (mlst tool and Pathogenwatch) alongside MALDI-TOF MS; carbapenemase detection by AMRFinderPlus alongside the RESIST-5 lateral flow assay; genomic context and plasmid replicon typing; and the additional information obtained by sequencing relative to routine diagnostics.
Sheets in this workbook
S1a_carbapenemase-positive	Carbapenemase-producing isolates (100 isolates, 106 rows; isolates carrying more than one carbapenemase gene occupy consecutive rows).
S1b_carbapenemase-negative	Exploratory cohort of carbapenem-non-susceptible, RESIST-5-negative isolates (10 isolates).
S1c_excluded_isolates	Isolates excluded from the analysis, with the reason for exclusion as recorded.
Conventions
Row order	Isolates are listed in chronological order of sample date. Rows carrying a second carbapenemase gene from the same isolate follow directly beneath the first row for that isolate.
Isolate numbering	Suffixes .1 and .2 denote separate carbapenemase genes detected in the same isolate. Rows without an isolate number continue the isolate above and are shaded grey; isolate-level fields are given once, on the first row of each isolate.
Empty cell	Not determined or not applicable.
– (dash)	No sequence type could be assigned by the mlst tool.
× notation	Sequencing depth, e.g. 40× = 40-fold mean coverage.
Shaded cells (amber)	Entries that require author review; see the Notes_for_authors sheet.
Column definitions — sheet S1a
Isolate	Anonymised laboratory isolate identifier.
Sample date	Date of specimen collection, as recorded (DD.MM.YY).
Species (MALDI-TOF MS)	Species identification reported by routine MALDI-TOF mass spectrometry. Citrobacter freundii and Enterobacter cloacae are reported at complex level, the resolution the method provides.
Carbapenemase (RESIST-5)	Carbapenemase family reported by the RESIST-5 lateral flow immunoassay.
Species (WGS)	Species assignment from the nanopore assembly via the mlst tool. Where the Pathogenwatch assignment differed, it is also given in parentheses.
Species (Pathogenwatch, 10×)	Species assignment by Pathogenwatch from the 10× assembly.
ST (MLST)	Sequence type called by the mlst tool.
MLST allelic profile	Allele calls underlying the sequence type. '~' denotes an inexact allele match and '?' an uncertain call, as reported by the mlst tool.
Carbapenemase gene (WGS)	Carbapenemase allele identified by AMRFinderPlus, with a note where the gene or its subtype was not recovered at 10×.
Genomic context	Whether the carbapenemase gene was located on a plasmid or on the chromosome.
Plasmid replicon (predicted mobility)	Replicon type(s) and predicted mobility of the carbapenemase-carrying contig (MOB-suite).
Plasmid size at 60× (bp)	Length of the reconstructed plasmid at 60× coverage. '(y)' as recorded in the source data.
Chromosomal plasmid signal	Assessed for isolates in which the carbapenemase-carrying contig showed plasmid-associated features. "plasmid-associated" indicates a chromosomally located gene on a contig carrying plasmid replicon or backbone features, consistent with integration of a plasmid or plasmid-derived segment into the chromosome. "none" indicates that no such features were detected. Empty where the assessment was not …
Maximum available depth	Highest mean sequencing depth achieved for the isolate.
Completeness at 40× (%)	Assembly completeness estimated at 40× coverage.
Contamination at 40× (%)	Assembly contamination estimated at 40× coverage.
Source	Specimen type, or 'surveillance'/'routine' where the isolate came from screening or routine diagnostic culture.
Patient	Pseudonymised patient identifier; identical codes indicate the same patient.
Additional information vs. routine diagnostics	Information gained from sequencing beyond the routine MALDI-TOF MS and RESIST-5 result. 'Species resolved from ... to ...' indicates that MALDI-TOF MS reported a species complex which sequencing resolved to a member species; 'species reassigned' indicates that sequencing assigned a different species than MALDI-TOF MS. Where no species clause is given, the two methods agreed at species level.
Column definitions — sheet S1b (differences from S1a)
Carbapenemase (RESIST-5)	All isolates in this cohort were RESIST-5-negative.
Species (Pathogenwatch)	Species assignment by Pathogenwatch. Coverage was not uniform across this cohort, so no single depth is stated.
Other AMR genes*	Other resistance determinants detected in isolates without a carbapenemase.
MIC*	Minimum inhibitory concentration for imipenem (Imi) and meropenem (Mero).
zCIM*	Result of the zinc-supplemented carbapenem inactivation method.
Completeness (%) / Contamination (%)	Assembly quality metrics; the coverage level at which these were computed is not stated in the source data.
Footnote (*)	*Identified with CARD (see Methods), Liofilchem test strips for minimum inhibitory concentration (MIC in g/L) detection and zCIM test as described here: XXX.
Abbreviations
AMR	antimicrobial resistance
bp	base pairs
MALDI-TOF MS	matrix-assisted laser desorption/ionisation time-of-flight mass spectrometry
MIC	minimum inhibitory concentration
MLST / ST	multilocus sequence typing / sequence type
WGS	whole-genome sequencing
zCIM	zinc-supplemented carbapenem inactivation method

### Sheet: S1a_carbapenemase-positive
Isolate	Sample date	Species (MALDI-TOF MS)	Carbapenemase (RESIST-5)	Species (WGS)	Species (Pathogenwatch, 10×)	ST (MLST)	MLST allelic profile	Carbapenemase gene (WGS)	Genomic context	Plasmid replicon (predicted mobility)	Chromosomal plasmid signal	Maximum available depth	Completeness at 40× (%)	Contamination at 40× (%)	Source	Patient	Additional information vs. routine diagnostics
3989.1	2022-01-20	C. freundii complex	KPC	C. freundii complex	Citrobacter freundii	22	aspC(15);clpX(12);fadD(20);mdh(15);arcA(5);dnaG(11);lysP(17)	blaKPC-2	plasmid	IncN (conjugative)		100x	100	0.05	respiratory	E06	Species resolved from C. freundii complex to C. freundii; ST; carbapenemase subtype and genomic context
3989.2			OXA-48-like					blaOXA-48	plasmid	IncL/M (conjugative)		100x					ST; carbapenemase subtype and genomic context
4704	2022-05-27	C. freundii complex	VIM	C. freundii complex	Citrobacter freundii		aspC(10);clpX(~51);fadD(14);mdh(15);arcA(5);dnaG(11);lysP(11)	blaVIM-1 (not detected at 10x)	plasmid	rep_cluster_1444		100x	100	0.06	surveillance	G19	Species resolved from C. freundii complex to C. freundii; carbapenemase subtype and genomic context
4838	2022-06-22	K. pneumoniae	NDM	Klebsiella pneumoniae complex	Klebsiella pneumoniae	147	gapA(3);infB(4);mdh(6);pgi(1);phoE(7);rpoB(4);tonB(38)	blaNDM-1	plasmid	IncFIB (non-mobilizable)		100x	100	1.89	urine	V05	ST; carbapenemase subtype and genomic context
4920.1	2022-07-06	K. pneumoniae	OXA-48-like	Klebsiella pneumoniae complex	Klebsiella pneumoniae	-	gapA(10);infB(7);mdh(1);pgi(1);phoE(1);rpoB(67);tonB(35)	blaOXA-48	plasmid	IncL/M (conjugative)		80x	100	0.19	respiratory	M28	Carbapenemase subtype and genomic context
4920.2			VIM					blaVIM-1	plasmid	IncL/M		60x	100				Carbapenemase subtype and genomic context
5043	2022-07-27	P.mirabilis	NDM	P. mirabilis	Proteus mirabilis	-	-	NDM-1, blaDHA	plasmid	IncC (conjugative)		60x	100	0.12	swab	D12	Carbapenemase subtype and genomic context; additional plasmid-encoded AmpC (blaDHA, IncC (conjugative))
5244	2022-09-06	K. pneumoniae	OXA-48-like	Klebsiella pneumoniae complex	Klebsiella pneumoniae	17	gapA(2);infB(1);mdh(1);pgi(1);phoE(4);rpoB(4);tonB(4)	blaOXA-48	plasmid	IncL/M (conjugative)		100x	100	0.34	urine	F15	ST; carbapenemase subtype and genomic context
5305	2022-09-12	Providencia stuartii	VIM	Providencia stuartii	Providencia stuartii	-		blaVIM-86 (subtype not detected at 10x)	plasmid	IncC,rep_cluster_1254 (conjugative)		80x	100	0.36	catheter	V14	Carbapenemase subtype and genomic context
5399	2022-10-05	E. coli	KPC	E.coli	Escherichia coli	-	adk(10);fumC(11);gyrB(4);icd(8);mdh(92);purA(~8);recA(2)	blaKPC-2	plasmid	IncN (conjugative)		100x	100	0.1	surveillance	K19	Carbapenemase subtype and genomic context
5590	2022-11-03	E. cloacae complex	VIM	E. cloacae complex	Enterobacter hormaechei	78	dnaA(8);fusA(9);gyrB(6);leuS(9);pyrG(9);rplB(6);rpoB(8)	blaVIM-1	chromosomal	IncFIB,IncN,rep_cluster_1444	plasmid-associated	100x	100	0.35	surveillance	H12	Species resolved from E. cloacae complex to E. hormaechei; ST; carbapenemase subtype and genomic context
5860	2023-01-09	K. pneumoniae	KPC	Klebsiella pneumoniae complex	Klebsiella pneumoniae	11	gapA(3);infB(3);mdh(1);pgi(1);phoE(1);rpoB(1);tonB(4)	blaKPC-2	plasmid	IncFIB,IncFII,rep_cluster_2183 (conjugative)		100x	100	0.07	surveillance	K03	ST; carbapenemase subtype and genomic context
5871	2023-01-10	K. variicola	KPC	Klebsiella pneumoniae complex	Klebsiella variicola	-	gapA(16);infB(18);mdh(21);pgi(53);phoE(47);rpoB(17);tonB(67)	blaKPC-2	plasmid	IncN (conjugative)		100x	100	0.58	surveillance	B06	Carbapenemase subtype and genomic context
5969	2023-01-30	C. freundii complex	NDM	C. freundii complex	Citrobacter freundii	-	aspC(15);clpX(12);fadD(20);mdh(15);arcA(5);dnaG(11);lysP(17,17,17)	blaNDM-1	chromosomal	IncX3	plasmid-associated	100x	100	2.82	surveillance	S23	Species resolved from C. freundii complex to C. freundii; carbapenemase subtype and genomic context
5970.1	2023-01-30	C. freundii complex	OXA-48-like	C. freundii complex	Citrobacter freundii	136	aspC(10);clpX(71);fadD(62);mdh(15);arcA(5);dnaG(9);lysP(50)	blaOXA-48	plasmid	IncL/M (conjugative)		100x	100	0.08	surveillance	S23	Species resolved from C. freundii complex to C. freundii; ST; carbapenemase subtype and genomic context
5970.2			NDM					blaNDM-1	chromosomal	IncX3		100x	100				ST; carbapenemase subtype and genomic context
5976	2023-01-31	E. cloacae complex	KPC	E. cloacae complex	Enterobacter hormaechei	45	dnaA(4);fusA(4);gyrB(14);leuS(6);pyrG(39);rplB(4);rpoB(6)	blaKPC-2	plasmid	IncN (conjugative)		80x	100	0.06	surveillance	L01	Species resolved from E. cloacae complex to E. hormaechei; ST; carbapenemase subtype and genomic context
6009	2023-02-07	E.coli	KPC	E. coli	Escherichia coli	131	adk(53);fumC(40);gyrB(47);icd(13);mdh(36);purA(28);recA(29)	blaKPC-3	plasmid	IncFIB,IncFII,rep_cluster_2183 (conjugative)		100x	100	1.71	surveillance	K10	ST; carbapenemase subtype and genomic context
6014	2023-02-08	K. pneumoniae	KPC	Klebsiella pneumoniae complex	K. pneumoniae	147	gapA(3);infB(4);mdh(6);pgi(1);phoE(7);rpoB(4);tonB(38)	blaKPC-2	plasmid	IncN (conjugative)		100x	100	0.27	surveillance	St23	ST; carbapenemase subtype and genomic context
6035	2023-02-14	K. pneumoniae	NDM	Klebsiella pneumoniae complex	Klebsiella pneumoniae	307	gapA(4);infB(1);mdh(2);pgi(52);phoE(1);rpoB(1);tonB(7)	blaNDM-1	plasmid	IncFIB,IncHI1B,rep_cluster_1254 (conjugative)		80x	100	0.22	surveillance	S02	ST; carbapenemase subtype and genomic context
6056	2023-02-14	P. mirabilis	NDM	P.mirabilis	Proteus mirabilis			blaNDM-1	plasmid	IncC,rep_cluster_1254 (conjugative)		100x	100	0.64	surveillance	S02	Carbapenemase subtype and genomic context
6057	2023-02-16	E.coli	NDM	E.coli	Escherichia coli	648	adk(92);fumC(4);gyrB(87);icd(96);mdh(70);purA(58);recA(2)	blaNDM-5	plasmid	IncFIA,IncFII,IncFII (conjugative)		100x	100	0.24	surveillance	E10	ST; carbapenemase subtype and genomic context
6067	2023-02-16	K. oxytoca	KPC	K. oxytoca	Klebsiella michiganensis	44	gapA(3);infB(14);mdh(22);pgi(21);phoE(25);rpoB(17);tonB(21)	blaKPC-2	plasmid	IncN (conjugative)		100x	100	0.75	surveillance	L01	Species reassigned from K. oxytoca to K. michiganensis; ST; carbapenemase subtype and genomic context
6068	2023-02-17	E.coli	KPC	E. coli	Escherichia coli	744	adk(10);fumC(11);gyrB(135);icd(8);mdh(8);purA(8);recA(2)	blaKPC-2	plasmid	IncN (conjugative)		80x	100	0.03	surveillance	St23	ST; carbapenemase subtype and genomic context
6233	2023-03-21	E. coli	OXA-48-like	E. coli	Escherichia coli	2524	adk(10);fumC(7);gyrB(1);icd(8);mdh(8);purA(8);recA(2)	blaOXA-48	plasmid	IncL/M (conjugative)		100x	100	0.01	surveillance	E18	ST; carbapenemase subtype and genomic context
6243	2023-03-24	K. variicola	KPC	Klebsiella pneumoniae complex	Klebsiella variicola	-	gapA(16);infB(18);mdh(21);pgi(53);phoE(47);rpoB(17);tonB(67)	blaKPC-2	plasmid	IncN (conjugative)		100x	100	0.58	surveillance	B06	Carbapenemase subtype and genomic context
6244	2023-03-24	K. pneumoniae	OXA-48-like	Klebsiella pneumoniae complex	Klebsiella pneumoniae	231	gapA(2);infB(6);mdh(1);pgi(3);phoE(26);rpoB(1);tonB(77)	blaOXA-181 (subtype not detected at 10x)	plasmid	IncX3,rep_cluster_1195 (mobilizable)		100x	100	0.31	surveillance	A30	ST; carbapenemase subtype and genomic context
6247	2023-03-25	E.coli	OXA-48-like	E.coli	Escherichia coli	44	adk(10);fumC(11);gyrB(4);icd(8);mdh(8);purA(8);recA(7)	blaOXA-181	plasmid	IncR,IncX3,rep_cluster_1195 (mobilizable)		100x	100	0.44	surveillance	A30	ST; carbapenemase subtype and genomic context
6287	2023-03-31	K. pneumoniae	OXA-48-like	Klebsiella pneumoniae complex	Klebsiella quasipneumoniae	3506	gapA(18);infB(22);mdh(56);pgi(61);phoE(234);rpoB(20);tonB(169)	blaOXA-48	plasmid	IncL/M (conjugative)		100x	99.9	0.42	surveillance	M09	Species reassigned from K. pneumoniae to K. quasipneumoniae; ST; carbapenemase subtype and genomic context
6312	2023-04-05	E.coli	OXA-48-like	E. coli	Escherichia coli	10	adk(10);fumC(11);gyrB(4);icd(8);mdh(8);purA(8);recA(2)	blaOXA-244	chromosomal	-	none	100x	100	0.04	surveillance	F30	ST; carbapenemase subtype and genomic context
6365	2023-04-16	K.variicola	KPC	Klebsiella pneumoniae complex	Klebsiella variicola	4167	gapA(16);infB(24);mdh(21);pgi(106);phoE(68);rpoB(59);tonB(67)	blaKPC-2	plasmid	IncN (conjugative)		100x	100	0.09	surveillance	H17	ST; carbapenemase subtype and genomic context
6394	2023-04-18	K. pneumoniae	NDM	Klebsiella pneumoniae complex	Klebsiella pneumoniae	874	gapA(4);infB(1);mdh(1);pgi(1);phoE(7);rpoB(1);tonB(22)	blaNDM-1	plasmid	IncFIB,IncHI1B (conjugative)		100x	100	0.12	surveillance	O03	ST; carbapenemase subtype and genomic context
6378	2023-04-21	K. pneumoniae	NDM	Klebsiella pneumoniae complex	Klebsiella pneumoniae	307	gapA(4);infB(1);mdh(2);pgi(52);phoE(1);rpoB(1);tonB(7)	blaNDM-5	plasmid	IncFIB,IncHI1B (non mobilizable)		60x	100	0.24	urine	E18	ST; carbapenemase subtype and genomic context
6403	2023-04-25	E.coli	NDM	E. coli	Escherichia coli	167	adk(10);fumC(11);gyrB(4);icd(8);mdh(8);purA(13);recA(2)	blaNDM-5	plasmid	IncFIA,IncFIA,IncFIC (conjugative)		100x	100	0.05	surveillance	H10	ST; carbapenemase subtype and genomic context
6433	2023-05-05	S.marcescens	OXA-48-like	S. marcescens	Serratia marcescens			blaOXA-181 (subtype not detected at 10x)	chromosomal	IncX3,rep_cluster_1195	plasmid-associated	100x	100	0.01	swab	Y17	Carbapenemase subtype and genomic context
6455	2023-05-10	K.pneumoniae	OXA-48-like	Klebsiella pneumoniae complex	Klebsiella pneumoniae	320	gapA(3);infB(6);mdh(2);pgi(1);phoE(7);rpoB(4);tonB(41)	blaOXA-181	chromosomal	IncX3,rep_cluster_1195	plasmid-associated	100x	100	0.06	swab	Y17	ST; carbapenemase subtype and genomic context
6454	2023-05-12	K.variicola	KPC	Klebsiella pneumoniae complex	Klebsiella variicola	4167	gapA(16);infB(24);mdh(21);pgi(106);phoE(68);rpoB(59);tonB(67)	blaKPC-2 ( subtype not detected at 10x)	plasmid	IncN (conjugative)		60x	100	0.09	surveillance	H17	ST; carbapenemase subtype and genomic context
6472	2023-05-12	C. freundii complex	OXA-48-like	C. freundii complex	Citrobacter freundii	22	aspC(15);clpX(12);fadD(20);mdh(15);arcA(5);dnaG(11);lysP(17)	blaOXA-48	plasmid	IncL/M (conjugative)		60x	100	0.13	surveillance	G29	Species resolved from C. freundii complex to C. freundii; ST; carbapenemase subtype and genomic context
6466	2023-05-13	E.coli	NDM	E. coli	Escherichia coli	448	adk(6);fumC(6);gyrB(5);icd(16);mdh(11);purA(8);recA(7)	blaNDM-1	chromosomal	-	none	100x	100	0.11	urine	E16	ST; carbapenemase subtype and genomic context
6482	2023-05-17	E. cloacae complex	KPC	E. cloacae	Enterobacter hormaechei	45	dnaA(4);fusA(4);gyrB(14);leuS(6);pyrG(39);rplB(4);rpoB(6)	blaKPC-2	plasmid	IncN (conjugative)		100x	100	0.06	surveillance	L01	Species resolved from E. cloacae complex to E. hormaechei; ST; carbapenemase subtype and genomic context
6500	2023-05-23	K. pneumoniae	KPC	Klebsiella pneumoniae complex	Klebsiella pneumoniae	512	gapA(54);infB(3);mdh(1);pgi(1);phoE(1);rpoB(1);tonB(79)	blaKPC-3	plasmid	IncFIB,rep_cluster_2183 (non-mobilizable)		100x	100	0.07	surveillance	Z23	ST; carbapenemase subtype and genomic context
6520	2023-05-26	K. pneumoniae	VIM	Klebsiella pneumoniae complex	Klebsiella pneumoniae	20	gapA(2);infB(3);mdh(1);pgi(1);phoE(4);rpoB(4);tonB(4)	blaVIM-1	plasmid	IncN (conjugative)		100x	100	0.53	surveillance	B06	ST; carbapenemase subtype and genomic context
6567	2023-06-06	Raoultella planticola	KPC	K. oxytoca	Raoultella planticola	-	gapA(~31);infB(47);mdh(~65);pgi(37?);phoE(~93);rpoB(44);tonB(40?)	blaKPC-2	plasmid	IncN (conjugative)		100x	100	1.81	swab	R06	Carbapenemase subtype and genomic context
6571	2023-06-06	C. freundii complex	OXA-48-like	C. freundii complex	Citrobacter freundii	22	aspC(15);clpX(12);fadD(20);mdh(15);arcA(5);dnaG(11);lysP(17)	blaOXA-48	plasmid	IncL/M (conjugative)		100x	100	0.53	surveillance	H30	Species resolved from C. freundii complex to C. freundii; ST; carbapenemase subtype and genomic context
6601	2023-06-14	C. freundii complex	KPC	C. freundii complex	Citrobacter freundii	256	aspC(16);clpX(112);fadD(130);mdh(102);arcA(7);dnaG(100);lysP(115)	blaKPC-2	plasmid	IncN (conjugative)		60x	100	0.49	surveillance	H17	Species resolved from C. freundii complex to C. freundii; ST; carbapenemase subtype and genomic context
6623	2023-06-14	E. cloacae complex	VIM	E. cloacae	Enterobacter hormaechei	461	dnaA(9);fusA(4);gyrB(14);leuS(6);pyrG(37);rplB(4);rpoB(9)	blaVIM-1	chromosomal	-	none	60x	100	0.03	swab	L05	Species resolved from E. cloacae complex to E. hormaechei; ST; carbapenemase subtype and genomic context
6669	2023-06-20	K. pneumoniae	KPC	Klebsiella pneumoniae complex	Klebsiella pneumoniae	462	gapA(2);infB(1);mdh(1);pgi(6);phoE(1);rpoB(4);tonB(12)	blaKPC-2	plasmid	IncN (conjugative)		80x	100	0.03	surveillance	R06	ST; carbapenemase subtype and genomic context
6670	2023-06-20	C. freundii complex	KPC	C. freundii complex	Citrobacter freundii	396	aspC(16);clpX(12);fadD(70);mdh(15);arcA(88);dnaG(6);lysP(50)	blaKPC-2	plasmid	IncN (conjugative)		100x	100	0.12	surveillance	R06	Species resolved from C. freundii complex to C. freundii; ST; carbapenemase subtype and genomic context
6701	2023-06-22	K. oxytoca	VIM	K. oxytoca	Klebsiella michiganensis	151	gapA(3);infB(5);mdh(21);pgi(13);phoE(20);rpoB(6);tonB(12)	blaVIM-1	plasmid	IncN (conjugative)		100x	100	0.35	surveillance	B06	Species reassigned from K. oxytoca to K. michiganensis; ST; carbapenemase subtype and genomic context
6711	2023-07-05	C. freundii complex	KPC	C. freundii complex	Citrobacter europaeus	409	aspC(53);clpX(166);fadD(59);mdh(90);arcA(89);dnaG(151);lysP(107)	blaKPC-2	plasmid	IncN (conjugative)		80x	100	0.08	surveillance	BO06	Species resolved from C. freundii complex to C. europaeus; ST; carbapenemase subtype and genomic context
6712	2023-07-05	E.coli	KPC	E. coli	Escherichia coli	224	adk(6);fumC(4);gyrB(33);icd(16);mdh(11);purA(8);recA(6)	blaKPC-2	plasmid	IncN (conjugative)		100x	100	0.65	surveillance	BO06	ST; carbapenemase subtype and genomic context
6726	2023-07-06	K. pneumoniae	KPC	Klebsiella pneumoniae complex	Klebsiella pneumoniae	258	gapA(3);infB(3);mdh(1);pgi(1);phoE(1);rpoB(1);tonB(79)	blaKPC-2	plasmid	IncFIB (non-mobilizable)		100x	100	0.05	surveillance	M03	ST; carbapenemase subtype and genomic context
6738	2023-07-10	C. freundii complex	OXA-48-like	C. freundii complex	Citrobacter freundii	22	aspC(15);clpX(12);fadD(20);mdh(15);arcA(5);dnaG(11);lysP(17)	blaOXA-48	plasmid	IncL/M		60x	100	0.53	surveillance	S26	Species resolved from C. freundii complex to C. freundii; ST; carbapenemase subtype and genomic context
6735	2023-07-11	C. freundii complex	OXA-48-like	C. freundii complex	Citrobacter freundii	22	aspC(15);clpX(12);fadD(20);mdh(15);arcA(5);dnaG(11);lysP(17)	blaOXA-48	plasmid	IncFIB,IncFIC,IncFII (conjugative)		100x	100	0.51	surveillance	J09	Species resolved from C. freundii complex to C. freundii; ST; carbapenemase subtype and genomic context
6737.1	2023-07-11	K. pneumoniae	OXA-48	Klebsiella pneumoniae complex	Klebsiella pneumoniae	395	gapA(3);infB(1);mdh(2);pgi(4);phoE(1);rpoB(1);tonB(4)	blaOXA-232	plasmid	IncL/M		100x	100	0.96	surveillance	M23	ST; carbapenemase subtype and genomic context
6737.2			NDM					blaNDM-5	plasmid	IncFIB,IncFIB,IncHI1B (conjugative)		100x	100				ST; carbapenemase subtype and genomic context
6748	2023-07-11	E. coli	NDM	E. coli	Escherichia coli	38	adk(4);fumC(26);gyrB(2);icd(25);mdh(5);purA(5);recA(19)	blaNDM-5	plasmid	IncFIA,IncFIB (conjugative)		80x	99.9	0.49	surveillance	M23	ST; carbapenemase subtype and genomic context
6779	2023-07-17	K. aerogenes	OXA-48-like	K. aerogenes	Klebsiella aerogenes	379	dnaA(12);fusA(5);gyrB(1);leuS(4);pryG(2);rplB(1);rpoB(2)	blaOXA-48 (not detected at 10x)	plasmid	IncL/M (conjugative)		100x	100	1.04	surveillance	H08	ST; carbapenemase subtype and genomic context
6774	2023-07-18	K. pneumoniae	OXA-48-like	Klebsiella pneumoniae complex	Klebsiella pneumoniae	1653	gapA(4);infB(3);mdh(2);pgi(3);phoE(13);rpoB(1);tonB(9)	blaOXA-48	plasmid	IncL/M (conjugative)		60x	100	0.36	surveillance	B15	ST; carbapenemase subtype and genomic context
6775	2023-07-18	K. aerogenes	OXA-48-like	K. aerogenes	Klebsiella aerogenes	14	dnaA(12);fusA(5);gyrB(1);leuS(4);pryG(2);rplB(1);rpoB(2)	blaOXA-48	plasmid	IncL/M (conjugative)		80x	100	0.42	surveillance	B15	ST; carbapenemase subtype and genomic context
6776	2023-07-18	C. freundii complex	OXA-48-like	C. freundii complex	Citrobacter freundii	22	aspC(15);clpX(12);fadD(20);mdh(15);arcA(5);dnaG(11);lysP(17)	blaOXA-48	plasmid	IncL/M (conjugative)		100x	100	0.53	surveillance	B15	Species resolved from C. freundii complex to C. freundii; ST; carbapenemase subtype and genomic context
6804	2023-07-18	E. cloacae complex	VIM	E. cloacae complex	Enterobacter hormaechei	90	dnaA(58);fusA(37);gyrB(4);leuS(6);pyrG(42);rplB(4);rpoB(25)	blaVIM-1 (not detected at 10x)	plasmid	rep_cluster_1444		40x	100	0.46	urine	S23	Species resolved from E. cloacae complex to E. hormaechei; ST; carbapenemase subtype and genomic context
6795	2023-07-19	Kluyvera ascorbata	KPC	C. freundii complex	Citrobacter amalonaticus	-	aspC(223);clpX(~152);fadD(281);mdh(~229);arcA(75);dnaG(185);lysP(187)	blaKPC-2	plasmid	IncN (conjugative)		100x	100	0.06	surveillance	R06	Species reassigned from K. ascorbata to C. amalonaticus; carbapenemase subtype and genomic context
6813	2023-07-19	Hafnia alvei	KPC	H. alvei	Hafnia alvei			blaKPC-2	plasmid	IncN (conjugative)		100x	100	0.49	surveillance	R06	ST; carbapenemase subtype and genomic context
6797	2023-07-20	C. freundii complex	OXA-48-like	C. freundii complex	Citrobacter freundii	22	aspC(15);clpX(12);fadD(20);mdh(15);arcA(5);dnaG(11);lysP(17)	blaOXA-48	plasmid	IncL/M (conjugative)		100x	100	0.53	surveillance	B15	Species resolved from C. freundii complex to C. freundii; ST; carbapenemase subtype and genomic context
6838	2023-07-20	E.coli	OXA-48-like	E. coli	Escherichia coli	101	adk(43);fumC(41);gyrB(15);icd(18);mdh(11);purA(7);recA(6)	blaOXA-48	plasmid	IncL/M (conjugative)		100x	100	0.25	surveillance	H08	ST; carbapenemase subtype and genomic context
6817	2023-07-24	K. pneumoniae	KPC	K. pneumoniae complex	Klebsiella pneumoniae	147	gapA(3);infB(4);mdh(6);pgi(1);phoE(7);rpoB(4);tonB(38)	blaKPC-2	plasmid	IncN (conjugative)		100x	100	0.09	surveillance	G26	ST; carbapenemase subtype and genomic context
6855	2023-07-29	Kl.oxytoca	KPC	K. oxytoca	Klebsiella michiganensis	303	gapA(12);infB(29);mdh(20);pgi(21);phoE(40);rpoB(32);tonB(46)	blaKPC-2	plasmid	IncN (conjugative)		80x	100	0.7	surveillance	R06	Species reassigned from K. oxytoca to K. michiganensis; ST; carbapenemase subtype and genomic context
6856	2023-07-29	E. cloacae complex	KPC	E. cloacae complex	Enterobacter hormaechei	278	dnaA(59);fusA(9);gyrB(59);leuS(9);pyrG(67);rplB(6);rpoB(6)	blaKPC-2	plasmid	IncN (conjugative)		60x	100	0.23	surveillance	R06	Species resolved from E. cloacae complex to E. hormaechei; ST; carbapenemase subtype and genomic context
6888.1	2023-08-05	K. pneumoniae	KPC	Klebsiella pneumoniae complex	Klebsiella pneumoniae	976	gapA(2);infB(3);mdh(108);pgi(26);phoE(3);rpoB(4);tonB(64)	blaKPC-3 (subtype only at 60x)	plasmid	IncFIB,IncFII,rep_cluster_2183 (conjugative)		100x	100	2.07	surveillance	K10	ST; carbapenemase subtype, additional carbapenemase and genomic context
6888.2								blaKPC-2	plasmid	IncN (conjugative)			100				ST; carbapenemase subtype, additional carbapenemase and genomic context
6900	2023-08-09	C. freundii complex	OXA-48-like	C. freundii complex	Citrobacter portucalensis	534	aspC(9);clpX(11);fadD(205);mdh(95);arcA(47);dnaG(8);lysP(172)	blaOXA-181	plasmid	IncX3,rep_cluster_1195 (conjugative)		100x	100	0.32	surveillance	K01	Species resolved from C. freundii complex to C. portucalensis; ST; carbapenemase subtype and genomic context
6901	2023-08-09	C. freundii complex	KPC	C. freundii complex	Citrobacter freundii	22	aspC(15);clpX(12);fadD(20);mdh(15);arcA(5);dnaG(11);lysP(17)	blaKPC-2	plasmid	IncN (conjugative)		100x	100	0.05	surveillance	L01	Species resolved from C. freundii complex to C. freundii; ST; carbapenemase subtype and genomic context
6951	2023-08-17	E.coli	OXA-48-like	E. coli	Escherichia coli	10	adk(10);fumC(11);gyrB(4);icd(8);mdh(8);purA(8);recA(2)	blaOXA-244	chromosomal	-	none	100x	100	0.51	respiratory	K14	ST; carbapenemase subtype and genomic context
6970	2023-08-23	C. freundii complex	KPC	C. freundii	Citrobacter freundii	256	aspC(16);clpX(112);fadD(130);mdh(102);arcA(7);dnaG(100);lysP(115)	blaKPC-2	plasmid	IncN (conjugative)		80x	100	0.26	surveillance	S26	Species resolved from C. freundii complex to C. freundii; ST; carbapenemase subtype and genomic context
6989	2023-08-25	K. pneumoniae	KPC	Klebsiella pneumoniae complex	Klebsiella pneumoniae	147	gapA(3);infB(4);mdh(6);pgi(1);phoE(7);rpoB(4);tonB(38)	blaKPC-2	plasmid	IncN (conjugative)		60x	100	0.37	respiratory	I25	ST; carbapenemase subtype and genomic context
7000	2023-08-30	P. mirabilis	NDM	P. mirabilis	Proteus mirabilis	-		blaNDM-1 (not detected at 10x)	chromosomal	-	none	60x	100	0.11	soft tissue	M14	Carbapenemase subtype and genomic context
7067	2023-09-13	E.coli	VIM	E. coli	Escherichia coli	607	adk(113);fumC(4);gyrB(5);icd(83);mdh(8);purA(8);recA(6)	blaVIM-1	plasmid	IncA (conjugative)		80x	100	0.22	surveillance	D16	ST; carbapenemase subtype and genomic context
7077	2023-09-14	Serratia marcescens	OXA-48-like	S. marcescens	Serratia marcescens	-		blaOXA-48	plasmid	IncL/M (conjugative)		80x	100	0	surveillance	E18	Carbapenemase subtype and genomic context
7084	2023-09-14	E. cloacae complex	KPC	E. cloacae	E. roggenkampi	595	dnaA(80);fusA(55);gyrB(92);leuS(72);pyrG(169);rplB(12);rpoB(26)	blaKPC-2	plasmid	IncN (conjugative)		100x	100	0.22	surveillance	B28	Species resolved from E. cloacae complex to E. roggenkampi; ST; carbapenemase subtype and genomic context
7088	2023-09-14	C. koseri	OXA-48-like	C. freundii complex	Citrobacter koseri	-	aspC(214);clpX(189);fadD(~319);mdh(269);arcA(101);dnaG(~230);lysP(182)	blaOXA-48	plasmid	IncL/M (conjugative)		60x	100	0.03	surveillance	E18	Carbapenemase subtype and genomic context
7089	2023-09-14	K. pneumoniae	OXA-48-like	Klebsiella pneumoniae complex	Klebsiella pneumoniae	147	gapA(3);infB(4);mdh(6);pgi(1);phoE(7);rpoB(4);tonB(38)	blaOXA-48	plasmid	IncL/M (conjugative)		100x	100	1.12	surveillance	E18	ST; carbapenemase subtype and genomic context
7090	2023-09-14	C. koseri	NDM	C. freundii complex	Citrobacter koseri	-	aspC(~214);clpX(189);fadD(~319);mdh(269);arcA(101);dnaG(~230);lysP(182)	blaNDM-5	plasmid	IncFIB,IncHI1B (conjugative)		60x	100	0.48	urine	E18	Carbapenemase subtype and genomic context
7083	2023-09-17	E.coli	OXA-48-like	E. coli	Escherichia coli	2015	adk(76);fumC(319);gyrB(30);icd(37);mdh(17);purA(10);recA(96)	blaOXA-48	plasmid	IncL/M (conjugative)		80x	100	0.98	surveillance	M12	ST; carbapenemase subtype and genomic context
7136	2023-09-26	K. pneumoniae	OXA-48-like	Klebsiella pneumoniae complex	Klebsiella pneumoniae	16	gapA(2);infB(1);mdh(2);pgi(1);phoE(4);rpoB(4);tonB(4)	blaOXA-181	chromosomal	IncX3,rep_cluster_1195	plasmid-associated	60x	100	0.03	surveillance	A01	ST; carbapenemase subtype and genomic context
7176	2023-10-02	K. pneumoniae	OXA-48-like	Klebsiella pneumoniae complex	Klebsiella pneumoniae	273	gapA(3);infB(4);mdh(6);pgi(1);phoE(7);rpoB(4);tonB(4)	blaOXA-48	plasmid	IncL/M (conjugative)		100x	100	0.32	surveillance	AL01	ST; carbapenemase subtype and genomic context
7181.1	2023-10-02	K. pneumoniae	OXA-48-like	Klebsiella pneumoniae complex	Klebsiella pneumoniae	3430	gapA(2);infB(3);mdh(2);pgi(6);phoE(1);rpoB(4);tonB(12)	blaOXA-48	plasmid	IncL/M (conjugative)		100x	100	0.26	urine	S22	ST; carbapenemase subtype and genomic context
7181.2			VIM					blaVIM-1	plasmid	IncL/M (conjugative)		100x	100				ST; carbapenemase subtype and genomic context
7213	2023-10-05	P.mirabilis	NDM	P. mirabilis	Proteus mirabilis	-		blaNDM-1	chromosomal	-	none	60x	100	0.02	surveillance	D04	Carbapenemase subtype and genomic context
7221	2023-10-13	E.coli	NDM	E.coli	Escherichia coli	361	adk(10);fumC(99);gyrB(5);icd(91);mdh(8);purA(7);recA(2)	blaNDM-5	plasmid	IncFIA,IncFIA,IncFIC (conjugative)		100x	100	0.53	surveillance	G12	ST; carbapenemase subtype and genomic context
7243	2023-10-14	E. cloacae complex	VIM	E. cloacae complex	Enterobacter hormaechei	78	dnaA(8);fusA(9);gyrB(6);leuS(9);pyrG(9);rplB(6);rpoB(8)	blaVIM-1	plasmid	IncHI2A,rep_cluster_1088 (conjugative		100x	100	0.15	surveillance	F24	Species resolved from E. cloacae complex to E. hormaechei; ST; carbapenemase subtype and genomic context
7285	2023-10-19	C. freundii complex	KPC	C. freundii complex	Citrobacter braakii	583	aspC(133);clpX(205);fadD(58);mdh(42);arcA(30);dnaG(175);lysP(105)	blaKPC-2	plasmid	IncN (conjugative)		100x	100	0.02	respiratory	R29	Species resolved from C. freundii complex to C. braakii; ST; carbapenemase subtype and genomic context
7273	2023-10-23	E.coli	OXA-48-like	E. coli	Escherichia coli	10	adk(10);fumC(11);gyrB(4);icd(8);mdh(8);purA(8);recA(2)	blaOXA-244	chromosomal	-	none	100x	100	0.49	surveillance	K19	ST; carbapenemase subtype and genomic context
7316	2023-10-25	K.pneumoniae	OXA-48-like	Klebsiella pneumoniae complex	Klebsiella pneumoniae	320	gapA(3);infB(6);mdh(2);pgi(1);phoE(7);rpoB(4);tonB(41)	blaOXA-181	chromosomal	IncX3,rep_cluster_1195	plasmid-associated	100x	100	0.12	swab	D24	ST; carbapenemase subtype and genomic context
7310	2023-10-27	E.coli	OXA-48-like	E. coli	Escherichia coli	38	adk(4);fumC(26);gyrB(2);icd(25);mdh(5);purA(5);recA(19)	blaOXA-244	chromosomal	-	none	60x	100	0.89	surveillance	N01	ST; carbapenemase subtype and genomic context
7370	2023-11-06	E. coli	NDM	E. coli	Shigella dysenteriae	46	adk(8);fumC(7);gyrB(1);icd(8);mdh(8);purA(8);recA(6)	blaNDM-5	plasmid	IncFIA,IncFIB,IncFII,IncFII (conjugative)		100x	100	0.93	surveillance	S03	Species reassigned from E. coli to Shigella dysenteriae; ST; carbapenemase subtype and genomic context
7365	2023-11-07	K. aerogenes	KPC	K. aerogenes	Klebsiella aerogenes	-	dnaA(24);fusA(10);gyrB(1);leuS(60);pryG(3);rplB(1);rpoB(10)	blaKPC-2	plasmid	IncN (conjugative)		60x	100	0.06	surveillance	L25	Carbapenemase subtype and genomic context
7418	2023-11-11	C. freundii complex	KPC	C. freundii complex	Citrobacter braakii	583	aspC(133);clpX(205);fadD(58);mdh(42);arcA(30);dnaG(175);lysP(105)	blaKPC-2	plasmid	IncN (conjugative)		40x	100	0.32	surveillance	R29	Species resolved from C. freundii complex to C. braakii; ST; carbapenemase subtype and genomic context
7419	2023-11-11	E. cloacae complex	KPC	E. cloacae	Enterobacter hormaechei	108	dnaA(68);fusA(8);gyrB(75);leuS(63);pyrG(65);rplB(34);rpoB(35)	blaKPC-2	plasmid	IncN (conjugative)		60x	100	0.03	surveillance	R29	Species resolved from E. cloacae complex to E. hormaechei; ST; carbapenemase subtype and genomic context
7387	2023-11-13	E.coli	OXA-48-like	E. coli	Escherichia coli	38	adk(4);fumC(26);gyrB(2);icd(25);mdh(5);purA(5);recA(19)	blaOXA-244	chromosomal	-	none	100x	100	1.4	surveillance	R04	ST; carbapenemase subtype and genomic context
7454	2023-11-29	E.coli	KPC	E. coli	Escherichia coli	131	adk(53);fumC(40);gyrB(47);icd(13);mdh(36);purA(28);recA(29)	blaKPC-2	plasmid	IncN (conjugative)		100x	100	0.89	surveillance	L01	ST; carbapenemase subtype and genomic context
7476	2023-11-29	K. pneumoniae	KPC	Klebsiella pneumoniae complex	Klebsiella pneumoniae	485	gapA(2);infB(1);mdh(1);pgi(1);phoE(7);rpoB(1);tonB(12)	blaKPC-2	plasmid	IncN (conjugative)		60x	100	1.1	surveillance	L01	ST; carbapenemase subtype and genomic context
7475	2023-11-30	K. pneumoniae	KPC	Klebsiella pneumoniae complex	Klebsiella pneumoniae	147	gapA(3);infB(4);mdh(6);pgi(1);phoE(7);rpoB(4);tonB(38)	blaKPC-2	plasmid	IncN (conjugative)		60x	100	0.11	urine	R05	ST; carbapenemase subtype and genomic context
7488	2023-12-05	E.coli	OXA-48-like	E.coli	Escherichia coli	744	adk(10);fumC(11);gyrB(135);icd(8);mdh(8);purA(8);recA(2)	blaOXA-48	plasmid	IncL/M (conjugative)		100x	100	0.14	surveillance	G11	ST; carbapenemase subtype and genomic context
7521	2023-12-10	K. pneumoniae	OXA-48-like	Klebsiella pneumoniae complex	Klebsiella pneumoniae	16	gapA(2);infB(1);mdh(2);pgi(1);phoE(4);rpoB(4);tonB(4)	blaOXA-48	plasmid	IncL/M (conjugative)		60x	100	0.11	blood	D07	ST; carbapenemase subtype and genomic context
7503	2023-12-12	C. freundii complex	NDM	C. freundii complex	C. freundii	65	aspC(16);clpX(17);fadD(20);mdh(48);arcA(12);dnaG(11);lysP(46)	blaNDM-5	chromosomal	IncX3 (mobilizable)	plasmid-associated	60x	100	0.11	respiratory		Species resolved from C. freundii complex to C. freundii; ST; carbapenemase subtype and genomic context

### Sheet: S1b_carbapenemase-negative
Isolate	Sample date	Species (MALDI-TOF MS)	Carbapenemase (RESIST-5)	Species (WGS)	Species (Pathogenwatch)	ST (MLST)	MLST allelic profile	Carbapenemase gene (WGS)	Genomic context	Plasmid replicon (predicted mobility)	Maximum available depth	Completeness (%)	Contamination (%)	Other AMR genes*	Source	MIC*	zCIM*	Patient	Additional information vs. routine diagnostics
5371	2022-09-27	E. cloacae complex	-	E. cloacae complex	Enterobacter hormaechei	113	dnaA(4) fusA(22) gyrB(68) leuS(69) pyrG(37) rplB(4) rpoB(24)		chromosome		40x	100	0.63	blaACT-56, oqxA	routine	Imi >32 Mero 16	neg	K09	Species resolved from E. cloacae complex to E. hormaechei; No carbapenemase; other: blaACT-56, oqxA
5425	2022-10-07	C. freundii complex	-	C. freundii complex	Citrobacter freundii	118	aspC(64) clpX(63) fadD(33) mdh(6) arcA(5) dnaG(22) lysP(14)		chromosome		100x	100	0.34	blaCMY, Oxa-1	routine	Imi 16, Mero 8	neg	B05	Species resolved from C. freundii complex to C. freundii; No carbapenemase; other: blaCMY, Oxa-1
5607	2022-11-09	E. cloacae complex	-	E. cloacae complex	Enterobacter ludwigii	13	dnaA(13) fusA(2) gyrB(45) leuS(27) pyrG(56) rplB(2) rpoB(14)		chromosome		100x	100	0.21	blaACT-131 oqxB/A	routine	Imi >32 , Mero 8	neg	N12	Species resolved from E. cloacae complex to E. ludwigii; No carbapenemase; other: blaACT-131 oqxB/A
5668	2022-11-21	C. freundii complex	-	C. freundii complex	Citrobacter freundii	19	aspC(11) clpX(12) fadD(14) mdh(6) arcA(5) dnaG(9) lysP(11)	blaOXA-917, blaGES-5	plasmid	IncP (mobilizable)	40x	40x	0.14		routine	Imi 0,5, Mero 1	pos	S29	Species resolved from C. freundii complex to C. freundii; WGS-only (outside RESIST-5 panel)
5861	2023-01-08	K. aerogenes	-	K. aerogenes	Klebsiella aerogenes	93	dnaA(3) fusA(3) gyrB(2) leuS(18) pryG(3) rplB(1) rpoB(10)		chromosome		100x	100	0.62	ampc-kaer-1, oqxA, oqXB	routine	Imi 8 Mero 4	neg	T26	No carbapenemase; other: ampc-kaer-1, oqxA, oqXB
6036	2023-02-13	E. cloacae complex	-	E. cloacae complex	Enterobacter hormaechei	94	94 dnaA(55) fusA(36) gyrB(56) leuS(59) pyrG(60) rplB(4) rpoB(6)		chromosome		100x	100	0.19	oqxB/A, blaOxa-10 (IncFIA,IncR), blaACT, blaOxa-1	routine	Imi >32 , Mero >32	neg	P26	Species resolved from E. cloacae complex to E. hormaechei; No carbapenemase; other: oqxB/A, blaOxa-10 (IncFIA,IncR), blaACT, blaOxa-1
6668	2023-06-19	K. aerogenes	-	K. aerogenes	Klebsiella aerogenes	93	naA(3);fusA(3);gyrB(2);leuS(18);pryG(3);rplB(1);rpoB(10)		chromosome		60x	100	0.11	ampc Kaer, oqxA/B	routine	Imi 8, Mero 4	neg	E19	No carbapenemase; other: ampc Kaer, oqxA/B
6778	2023-07-17	K. aerogenes	-	K. aerogenes	Klebsiella aerogenes	133	dnaA(5) fusA(3) gyrB(29) leuS(29) pryG(3) rplB(1) rpoB(2)		chromosome		100x	100	0.15	ampC-Kaer, oqxA/B	routine	Imi 4 Mero 4	neg	G06	No carbapenemase; other: ampC-Kaer, oqxA/B
7101	2023-09-09	E. cloacae complex	-	E. cloacae complex	Enterobacter bugandensis	901	dnaA(112);fusA(18);gyrB(161);leuS(173);pyrG(264);rplB(8);rpoB(30)	Imi-1	chromosome		60x	100	0.29		routine	Imi > 32, Mero 16	neg	D10	Species resolved from E. cloacae complex to E. bugandensis; WGS-only (outside RESIST-5 panel)
7320	2023-10-22	K.pneumoniae	-	K. pneumoniae complex	Klebsiella pneumoniae	-	gapA(2) infB(30) mdh(2) pgi(26) phoE(1) rpoB(4) tonB(4)		plasmid	IncFII (conjugative)	60x	100	0.07	SHV-108, blaLAP-2, ompA, ompK37*, blaDHA-1 (IncFII (conjugative))	routine	Imi 8, Mero 8	neg	V09	No carbapenemase; other: SHV-108, blaLAP-2, ompA, ompK37*, blaDHA-1 (IncFII (conjugative))
*Identified with CARD (see Methods), Liofilchem gradient test strips for minimum inhibitory concentration (MIC, mg/L) determination, and the zinc-supplemented carbapenem inactivation method (zCIM) performed as described by Lucena Baeza et al. (2019). Comparison of five methods for detection of carbapenemases in Enterobacterales with proposal of a new algorithm. Clin Microbiol Infect 25(10), 1286.…
