## Supplementary material for "Verification of nanopore sequencing technology for clinical carbapenem-resistant *Enterobacterales* surveillance": TableS2

### Sheet: Subtype summary
Supplementary table: carbapenemase subtype distribution
Counts are summarized by subtype, split into chromosomal and plasmid detections, with plasmid-class detail and plasmid signal noted for chromosomal detections.
Carbapenemase subtype	Total detections	Chromosomal detections	Plasmid detections	Chromosomal detections with plasmid signal	Plasmid types among plasmid detections	Plasmid signal in chromosomal detections
blaKPC-2	36	0	36	0	IncN (34), IncFIB (2), IncFII (1), repcluster_2183 (1)
blaKPC-3	3	0	3	0	IncFIB (1), repcluster_2183 (1), IncFII (1)
blaNDM-1	10	5	5	2	IncFIB (3), IncC (2), IncHI1B (2), repcluster_1254 (2)	IncX3 (2)
blaNDM-5	9	1	8	1	IncFIA (5), IncFIB (5), IncHI1B (3), IncFII (2)	IncX3 (1)
blaOXA-181	7	4	3	4	IncX3 (3), repcluster_1195 (3), IncR (1)	IncX3 (4), repcluster_1195 (4)
blaOXA-232	1	0	1	0	IncL/M (1)
blaOXA-244	5	5	0	0
blaOXA-48	24	0	24	0	IncL/M (23), IncFIB (1), IncFII (1)
blaVIM-1	10	2	8	1	IncN (2), repcluster_1444 (2), IncA (1), IncHI2A (1), IncL/M (1)	IncFIB (1), IncN (1), repcluster_1444 (1)
blaVIM-86	1	0	1	0	IncC (1), repcluster_1254 (1)

### Sheet: Isolate detail
WGS-based carbapenemase and genomic context annotation
Carbapenemase subtype	Isolate number	Sample date	Species	Genomic context	Plasmid classes	Predicted mobility	Source	Patient	Depth	Circularity at 60x
blaKPC-2	3989	20.1.22	C. freundii complex	plasmid	IncN	conjugative	respiratory	E06	100x	yes
blaKPC-2	5399	5.10.22	E.coli	plasmid	IncN	conjugative	surveillance	K19	100x	yes
blaKPC-2	5860	09.1.23	Klebsiella pneumoniae complex	plasmid	IncFIB, IncFII, repcluster_2183	conjugative	surveillance	K03	100x
blaKPC-2	5871	10.1.23	Klebsiella pneumoniae complex	plasmid	IncN	conjugative	surveillance	B06	100x	yes
blaKPC-2	5976	31.1.23	E. cloacae	plasmid	IncN	conjugative	surveillance	L01	100x	yes
blaKPC-2	6014	8.2.23	Klebsiella pneumoniae complex	plasmid	IncN	conjugative	surveillance	St23	100x	yes
blaKPC-2	6067	16.2.23	K. oxytoca	plasmid	IncN	conjugative	surveillance	L01	100x	yes
blaKPC-2	6068	17.2.23	E. coli	plasmid	IncN	conjugative	surveillance	St23	80x	yes
blaKPC-2	6243	24.03.23	Klebsiella pneumoniae complex	plasmid	IncN	conjugative	surveillance	B06	100x	yes
blaKPC-2	6365	16.4.23	Klebsiella pneumoniae complex	plasmid	IncN	conjugative	surveillance	H17	100x	yes
blaKPC-2	6454	12.5.23	Klebsiella pneumoniae complex	plasmid	IncN	conjugative	surveillance	H17	60x	yes
blaKPC-2	6482	17.05.23	E. cloacae	plasmid	IncN	conjugative	surveillance	L01	100x	yes
blaKPC-2	6567	6.6.23	K. oxytoca	plasmid	IncN	conjugative	swab	R06	100x	yes
blaKPC-2	6601	14.06.23	C. freundii complex	plasmid	IncN	conjugative	surveillance	H17	60x	yes
blaKPC-2	6669	20.06.23	Klebsiella pneumoniae complex	plasmid	IncN	conjugative	surveillance	R06	80x	yes
blaKPC-2	6670	20.06.23	C. freundii complex	plasmid	IncN	conjugative	surveillance	R06	100x	yes
blaKPC-2	6711	05.07.23	C. freundii complex	plasmid	IncN	conjugative	surveillance	BO06	80x	yes
blaKPC-2	6712	05.07.23	E. coli	plasmid	IncN	conjugative	surveillance	BO06	100x	yes
blaKPC-2	6726	06.07.23	Klebsiella pneumoniae complex	plasmid	IncFIB	non-mobilizable	surveillance	M03	100x
blaKPC-2	6795	19.7.23	C. freundii complex	plasmid	IncN	conjugative	surveillance	R06	100x	yes
blaKPC-2	6813	19.07.23	H. alvei	plasmid	IncN	conjugative	surveillance	R06	100x	yes
blaKPC-2	6817	24.7.23	K. pneumoniae complex	plasmid	IncN	conjugative	surveillance	G26	100x	yes
blaKPC-2	6855	29.7.23	K. oxytoca	plasmid	IncN	conjugative	surveillance	R06	80x	yes
blaKPC-2	6856	29.7.23	E. cloacae	plasmid	IncN	conjugative	surveillance	R06	60x	yes
blaKPC-2	6888	5.8.23	Klebsiella pneumoniae complex	plasmid	IncN	conjugative	surveillance	K10	100x	yes
blaKPC-2	6901	9.8.23	C. freundii complex	plasmid	IncN	conjugative	surveillance	L01	100x	yes
blaKPC-2	6970	23.8.23	C. freundii	plasmid	IncN	conjugative	surveillance	S26	80x	yes
blaKPC-2	6989	25.8.23	Klebsiella pneumoniae complex	plasmid	IncN	conjugative	respiratory	I25	60x	yes
blaKPC-2	7084	14.9.23	S. marcescens	plasmid	IncN	conjugative	surveillance	B28	100x	no
blaKPC-2	7285	19.10.23	C. freundii complex	plasmid	IncN	conjugative	respiratory	R29	100x	yes
blaKPC-2	7365	7.11.23	K. aerogenes	plasmid	IncN	conjugative	surveillance	L25	60x	yes
blaKPC-2	7418	11.11.23	C. freundii complex	plasmid	IncN	conjugative	surveillance	R29	40x	yes
blaKPC-2	7419	11.11.23	E. cloacae	plasmid	IncN	conjugative	surveillance	R29	60x	no
blaKPC-2	7454	29.11.23	E. coli	plasmid	IncN	conjugative	surveillance	L01	100x	yes
blaKPC-2	7475	30.11.23	Klebsiella pneumoniae complex	plasmid	IncN	conjugative	urine	R05	60x	yes
blaKPC-2	7476	29.11.23	Klebsiella pneumoniae complex	plasmid	IncN	conjugative	surveillance	L01	60x	yes
blaKPC-3	6009	7.2.23	E. coli	plasmid	IncFIB, IncFII, repcluster_2183	conjugative	surveillance	K10	100x
blaKPC-3	6500	23.05.23	Klebsiella pneumoniae complex	plasmid	IncFIB, repcluster_2183	non-mobilizable	surveillance	Z23	100x
blaKPC-3	6888	5.8.23	Klebsiella pneumoniae complex	plasmid	IncFIB, IncFII, repcluster_2183	conjugative	surveillance	K10	100x
blaNDM-1	4838	22.6.22	Klebsiella pneumoniae complex	plasmid	IncFIB	non-mobilizable	urine	V05	100x
blaNDM-1	5969	30.1.23	C. freundii complex	chromosomal	IncX3	-	surveillance	S23	100x
blaNDM-1	5970	30.1.23	C. freundii complex	chromosomal	IncX3	-	surveillance	S23	100x
blaNDM-1	6035	14.2.23	Klebsiella pneumoniae complex	plasmid	IncFIB, IncHI1B, repcluster_1254	conjugative	surveillance	S02	80x
blaNDM-1	6056	14.2.23	P.mirabilis	plasmid	IncC, repcluster_1254	conjugative	surveillance	S02	100x
blaNDM-1	6394	18.4.23	Klebsiella pneumoniae complex	plasmid	IncFIB, IncHI1B	conjugative	surveillance	O03	100x
blaNDM-1	6466	13.05.23	E. coli	chromosomal	-	-	urine	E16	100x
blaNDM-1	7000	30.8.23	P. mirabilis	chromosomal	-	-	soft tissue	M14	60x
blaNDM-1	7213	5.10.23	P. mirabilis	chromosomal	-	-	surveillance	D04	60x
blaNDM-1	5043	27.07.22	P. mirabilis	plasmid	IncC	conjugative	respiratory	D12 (ukraine)	100x
blaNDM-5	6057	16.2.23	E.coli	plasmid	IncFIA, IncFII	conjugative	surveillance	E10	100x
blaNDM-5	6378	21.4.23	Klebsiella pneumoniae complex	plasmid	IncFIB, IncHI1B	non-mobilizable	urine	E18	60x
blaNDM-5	6403	25.4.23	E. coli	plasmid	IncFIA	conjugative	surveillance	H10	100x
blaNDM-5	6737	11.07.23	Klebsiella pneumoniae complex	plasmid	IncFIB, IncHI1B	conjugative	surveillance	M23	100x
blaNDM-5	6748	11.07.23	E. coli	plasmid	IncFIA, IncFIB	conjugative	surveillance	M23	80x
blaNDM-5	7090	14.9.23	C. freundii complex	plasmid	IncFIB, IncHI1B	conjugative	urine	E18	60x
blaNDM-5	7221	13.10.23	E.coli	plasmid	IncFIA	conjugative	surveillance	G12	100x
blaNDM-5	7370	6.11.23	E. coli	plasmid	IncFIA, IncFIB, IncFII	conjugative	surveillance	S03	100x
blaNDM-5	7503	12.12.23	C. freundii complex	chromosomal	IncX3	NA	respiratory	D04	60x
blaOXA-181	6244	24.03.23	Klebsiella pneumoniae complex	plasmid	IncX3, repcluster_1195	mobilizable	surveillance	A30	100x
blaOXA-181	6247	25.03.23	E.coli	plasmid	IncR, IncX3, repcluster_1195	mobilizable	surveillance	A30	100x
blaOXA-181	6433	5.5.23	S. marcescens	chromosomal	IncX3, repcluster_1195	NA	swab	Y17	100x
blaOXA-181	6455	10.05.23	Klebsiella pneumoniae complex	chromosomal	IncX3, repcluster_1195	NA	swab	Y17	100x
blaOXA-181	6900	9.8.23	C. freundii complex	plasmid	IncX3, repcluster_1195	conjugative	surveillance	K01	100x
blaOXA-181	7136	26.9.23	Klebsiella pneumoniae complex	chromosomal	IncX3, repcluster_1195	NA	surveillance	A01	60x
blaOXA-181	7316	25.10.23	Klebsiella pneumoniae complex	chromosomal	IncX3, repcluster_1195	NA	swab	D24	100x
blaOXA-232	6737	11.07.23	Klebsiella pneumoniae complex	plasmid	IncL/M	IncL/M	surveillance	M23	100x	yes
blaOXA-244	6312	5.4.23	E. coli	chromosomal		NA	surveillance	F30	100x
blaOXA-244	6951	17.8.23	E. coli	chromosomal		NA	respiratory	K14	100x
blaOXA-244	7273	23.10.23	E. coli	chromosomal		NA	surveillance	K19	100x
blaOXA-244	7310	27.10.23	E. coli	chromosomal		NA	surveillance	N01	60x
blaOXA-244	7387	13.11.23	E. coli	chromosomal		NA	surveillance	R04	100x
blaOXA-48	3989	20.1.22	C. freundii complex	plasmid	IncL/M	conjugative	respiratory	E06	100x	yes
blaOXA-48	4920	6.7.22	Klebsiella pneumoniae complex	plasmid	IncL/M	conjugative	respiratory	M28	80x	yes
blaOXA-48	5244	6.9.22	Klebsiella pneumoniae complex	plasmid	IncL/M	conjugative	urine	F15	100x	yes
blaOXA-48	5970	30.1.23	C. freundii complex	plasmid	IncL/M	conjugative	surveillance	S23	100x	yes
blaOXA-48	6233	21.3.23	E. coli	plasmid	IncL/M	conjugative	surveillance	E18	100x	yes
blaOXA-48	6287	31.03.23	Klebsiella pneumoniae complex	plasmid	IncL/M	conjugative	surveillance	M09	100x	yes
blaOXA-48	6472	12.05.23	C. freundii complex	plasmid	IncL/M	conjugative	surveillance	G29	60x	yes
blaOXA-48	6571	06.06.23	C. freundii complex	plasmid	IncL/M	conjugative	surveillance	H30	100x	yes
blaOXA-48	6735	11.07.23	C. freundii complex	plasmid	IncFIB, IncFII	conjugative	surveillance	J09	100x
blaOXA-48	6738	10.07.23	C. freundii complex	plasmid	IncL/M	conjugative	surveillance	S26	60x	yes
blaOXA-48	6774	18.07.23	Klebsiella pneumoniae complex	plasmid	IncL/M	conjugative	surveillance	B15	60x	yes
blaOXA-48	6775	18.07.23	K. aerogenes	plasmid	IncL/M	conjugative	surveillance	B15	80x	yes
blaOXA-48	6776	18.07.23	C. freundii complex	plasmid	IncL/M	conjugative	surveillance	B15	100x	yes
blaOXA-48	6779	17.07.23	K. aerogenes	plasmid	IncL/M	conjugative	surveillance	H08	100x	yes
blaOXA-48	6797	18.7.23	C. freundii complex	plasmid	IncL/M	conjugative	surveillance	B15	100x	yes
blaOXA-48	6838	20.7.23	E. coli	plasmid	IncL/M	conjugative	surveillance	H08	100x	yes
blaOXA-48	7077	14.9.23	S. marcescens	plasmid	IncL/M	conjugative	surveillance	E18	80x	yes
blaOXA-48	7083	17.9.23	E. coli	plasmid	IncL/M	conjugative	surveillance	M12	80x	yes
blaOXA-48	7088	14.9.23	C. freundii complex	plasmid	IncL/M	conjugative	surveillance	E18	60x	yes
blaOXA-48	7089	14.9.23	Klebsiella pneumoniae complex	plasmid	IncL/M	conjugative	surveillance	E18	100x	yes
blaOXA-48	7176	2.10.23	Klebsiella pneumoniae complex	plasmid	IncL/M	conjugative	surveillance	AL01	100x	yes
blaOXA-48	7181	2.10.23	Klebsiella pneumoniae complex	plasmid	IncL/M	conjugative	urine	S22	100x	yes
blaOXA-48	7488	5.12.23	E.coli	plasmid	IncL/M	conjugative	surveillance	G11	100x	yes
blaOXA-48	7521	10.12.23	Klebsiella pneumoniae complex	plasmid	IncL/M	conjugative	blood	D07	60x	yes
blaVIM-1	4704	27.5.22	C. freundii complex	plasmid	repcluster_1444	-	surveillance	G19	100x
blaVIM-1	4920	6.7.22	Klebsiella pneumoniae complex	plasmid	IncL/M	conjugative	respiratory	M28	80x	yes
blaVIM-1	5590	3.11.22	E. cloacae	chromosomal	IncFIB, IncN, repcluster_1444	NA	surveillance	H12	100x
blaVIM-1	6520	26.5.23	Klebsiella pneumoniae complex	plasmid	IncN	conjugative	surveillance	B06	100x	no
blaVIM-1	6623	14.6.23	E. cloacae	chromosomal	-	NA	swab	L05	60x
blaVIM-1	6701	22.06.23	K. oxytoca	plasmid	IncN	conjugative	surveillance	B06	100x	yes
blaVIM-1	6804	18.7.23	E. cloacae	plasmid	repcluster_1444	rep. cluster 1444	urine	S23	40x
blaVIM-1	7067	13.9.23	E. coli	plasmid	IncA	conjugative	surveillance	D16	80x
blaVIM-1	7181	2.10.23	Klebsiella pneumoniae complex	plasmid	IncL/M	conjugative	urine	S22	100x	yes
blaVIM-1	7243	14.10.23	E. cloacae	plasmid	IncHI2A	conjugative	surveillance	F24	100x
blaVIM-86	5305	12.09.22	Providentia stuartii	plasmid	IncC, repcluster_1254	conjugative	catheter	V14	80x

### Sheet: Notes
Supplementary table: carbapenemase subtype distribution
Definitions
Total detections	Number of subtype detections after normalizing carb_gene entries.
Chromosomal detections	Rows where genomic_context = chromosomal.
Plasmid detections	Rows where genomic_context = plasmid.
Chromosomal detections with plasmid signal	Chromosomal detections with either a non-empty plasmid annotation or a non-empty chromosomal_plasmid_signal flag.
Plasmid types among plasmid detections	Normalized Inc* and repcluster* classes counted across plasmid-borne detections for that subtype.
Plasmid signal in chromosomal detections	Normalized Inc* and repcluster* classes recorded on chromosomal detections for that subtype.
Chromosomal plasmid signal flag(s)	Unique values from chromosomal_plasmid_signal for chromosomal detections with signal.
Normalization notes
Genes	Only carbapenemase genes matching blaKPC, blaOXA, blaNDM, blaVIM, blaIMP, or blaGES patterns were summarized; mixed entries were split and non-carbapenemase genes ignored.
Plasmids	Bracketed notes and '(conjugative)' etc. were removed before harmonizing names such as rep_cluster_1444 to repcluster_1444.

### Sheet: Summary assembly interpretation
Supplementary table: Isolate summary
Isolate-specific notes describing sequencing depth–dependent effects on plasmid reconstruction and carbapenemase gene detection, providing context for variability in replicon assignment and gene localisation in the summary table.
Isolate	Observation	Interpretation
6738	An IncL/M plasmid (~74 kb) was assembled at all depths but was not annotated as IncL/M at 40×, where the assembly was slightly shorter (73,826 bp vs. 74,308 bp),	replicon detection may be sensitive to small differences in assembly
6888	At 40×, blaKPC-2 was detected on a circular IncN plasmid, while the associated IncF plasmid was fragmented into separate IncFIB- and IncFII-containing contigs and lacked a detectable blaKPC locus. While the IncN plasmid was detectable as a single contig at 20x, the IncF plasmid remained fragmented and without KPC detection at 20x and 10x. At ≥60×, this IncFIB/IncFII plasmid was assembled as a sin…	60x as a good compromise in this dataset
6737	Inconsistent recovery of blaOXA-232 was observed across sequencing depths. The gene was recovered as a full-length allele at some depths but only as partial contig-end matches at others, despite 100% identity in the aligned regions. This pattern is most consistent with variable assembly of a small OXA-232 -bearing plasmid (~6 kb), leading to depth-dependent contig breakpoints that truncate the ge…	These observations highlight limitations of the assembly approach in consistently recovering small plasmids and plasmid-borne resistance loci.
6454	carbapenemase subtype not detected at 10x
7000	not detected at 10x
5043	additional blaDHA gene on IncC
6244	subtype not detected at 10x
6433	subtype not detected at 10x
6779	subtype not detected at 40x, oxa-48 class identified, plasmid detectable at 10x
4704	not detected at 10x
6804	not detected at 10x
5305	subtype not detected at 10x
7077	the IncL/M plasmid at 20x is missing 365 bp in the trbA gene at the ends of the contig
