## Supplementary material for "Verification of nanopore sequencing technology for clinical carbapenem-resistant *Enterobacterales* surveillance": TableS3

### Sheet: Legend
Supplementary Table S3
Title	Supplementary Table S3. Plasmid-encoded carbapenemases by isolate and sequencing depth.
Description	Contig size of each carbapenemase-encoding plasmid at each sequencing depth, with the deviation from the 60× assembly used as the internal comparator. A plasmid was classified as stably reconstructed at a given depth when its contig size deviated by no more than 5% from its 60× size and the carbapenemase gene was still detected.
Columns
Isolate	Anonymised laboratory isolate identifier, matching Supplementary Table S1.
Carbapenemase gene	Carbapenemase allele carried on the plasmid.
Plasmid replicon type	Replicon type(s) of the carbapenemase-carrying contig (MOB-suite).
Size at n× (bp)	Length of the reconstructed contig at that sequencing depth. Empty where the contig was not recovered or the isolate was not sequenced to that depth; see Notes.
Deviation from 60× (%)	Absolute difference between the contig size at that depth and at 60×, as a percentage of the 60× size.
Stable at n×	yes where the deviation was ≤5% and the carbapenemase gene was detected; no otherwise.
Circularised at 60×	Whether the 60× contig was closed.
Included in depth analysis	no for the two plasmids excluded from the 86-plasmid panel; these rows are shaded.
Notes	Observations recorded at individual depths, carried over from the original size cells. 'not sequenced at this depth' indicates the isolate's native coverage did not reach that depth and is not an assembly failure.

### Sheet: S3_plasmid_stability
Isolate	Carbapenemase gene	Plasmid replicon type	Size at 10× (bp)	Size at 20× (bp)	Size at 40× (bp)	Size at 60× (bp)	Size at 80× (bp)	Deviation from 60× at 10× (%)	Deviation from 60× at 20× (%)	Deviation from 60× at 40× (%)	Stable at 10×	Stable at 20×	Stable at 40×	Circularised at 60×	Included in depth analysis	Notes
3989	blaKPC-2	IncN	26029	66662	66662	66663	66682	60.9544	0.00150008	0.00150008	no	yes	yes	circular	yes
3989	blaOXA-48	IncL/M	97576	97576	97576	97576	97576	0	0	0	yes	yes	yes	circular	yes
4704	blaVIM-1	rep_cluster_1444	43614	102087	102106	102080	102080	57.2747	0.00685737	0.0254702	no	yes	yes	circular	yes	10×: non-circular
4838	blaNDM-1	IncFIB	42983	58187	58247	58246	58247	26.2044	0.101295	0.00171686	no	yes	yes	circular	yes
4920	blaOXA-48	IncL/M	83662	83670	83413	83670	83670	0.00956137	0	0.307159	yes	yes	yes	circular	yes
4920	blaVIM-1	IncL/M	83662	83670	83413	83670	83670	0.00956137	0	0.307159	yes	yes	yes	circular	yes
5043	NDM-1	IncC,rep_cluster_1254		169976	169978	169978	169978		0.00117662	0	no	yes	yes	circular	yes	10×: not recovered
5244	blaOXA-48	IncL/M	74382	74647	74648	74647	74647	0.355004	0	0.00133964	yes	yes	yes	circular	yes
5305	blaVIM-86	IncC,rep_cluster_1254	196164	218851	219340	219342	219341	10.5671	0.223851	0.000911818	no	yes	yes	non-circular	yes	10×: subtype
5399	blaKPC-2	IncN	78690	79348	79348	79348	79348	0.829258	0	0	yes	yes	yes	circular	yes
5860	blaKPC-2	IncFIB,IncFII,rep_cluster_2183	78178	100952	100959	100959	100959	22.5646	0.00693351	0	no	yes	yes	circular	yes
5871	blaKPC-2	IncN	79349	79348	79348	79348	79348	0.00126027	0	0	yes	yes	yes	circular	yes
5970	blaOXA-48	IncL/M	69762	69769	69769	69769	69768	0.0100331	0	0	yes	yes	yes	circular	yes
5976	blaKPC-2	IncN	79347	79347	79357	79347	79358	0	0	0.0126029	yes	yes	yes	circular	yes
6009	blaKPC-3	IncFIB,IncFII,rep_cluster_2183	113638	113639	113639	113639	113639	0.00087998	0	0	yes	yes	yes	circular	yes
6014	blaKPC-2	IncN	59489	59489	59489	59489	59302	0	0	0	yes	yes	yes	circular	yes
6035	blaNDM-1	IncFIB,IncHI1B,rep_cluster_1254	347934	347933	347932	347932	347932	0.000574825	0.000287412	0	yes	yes	yes	circular	yes
6056	blaNDM-1	IncC,rep_cluster_1254	170030	169981	169978	169976	169978	0.0317692	0.00294159	0.00117664	yes	yes	yes	circular	yes
6057	blaNDM-5	IncFIA,IncFII,IncFII	133463	148653	148658	172542	148658	22.649	13.8453	13.8424	no	no	no	non-circular	yes
6067	blaKPC-2	IncN	66694	79348	79348	79348	79348	15.9475	0	0	no	yes	yes	circular	yes
6068	blaKPC-2	IncN	79348	79347	79347	79347		0.00126029	0	0	yes	yes	yes	circular	yes	80×: not sequenced at this depth
6233	blaOXA-48	IncL/M	68936	68939	68942	68942	68943	0.00870297	0.00435148	0	yes	yes	yes	circular	yes
6243	blaKPC-2	IncN	79345	79348	79348	79348	79348	0.00378081	0	0	yes	yes	yes	circular	yes
6244	blaOXA-181	IncX3,rep_cluster_1195	24524	24524	49048	24524	24524	0	0	100	yes	yes	no	circular	yes	10×: not typed
6247	blaOXA-181	IncR,IncX3,rep_cluster_1195	96736	96741	96500	96740	96741	0.00413479	0.0010337	0.248088	yes	yes	yes	circular	yes
6287	blaOXA-48	IncL/M	62815	62812	62812	62812	62457	0.00477616	0	0	yes	yes	yes	circular	yes
6365	blaKPC-2	IncN	78021	78021	78021	78021	76126	0	0	0	yes	yes	yes	circular	yes
6378	blaNDM-5	IncFIB,IncHI1B	313407	313403	312724	313404		0.000957231	0.000319077	0.216972	yes	yes	yes	circular	yes	80×: not sequenced at this depth
6394	blaNDM-1	IncFIB,IncHI1B	297344	295004	297345	297347	297346	0.00100892	0.787968	0.000672615	yes	yes	yes	circular	yes
6403	blaNDM-5	IncFIA,IncFIA,IncFIC	118865	120335	120335	120335	120336	1.22159	0	0	yes	yes	yes	circular	yes
6454	blaKPC-2	IncN	78021	78021	77026	78021		0	0	1.2753	yes	yes	yes	circular	yes	10×: not subtype; 80×: not sequenced at this depth
6472	blaOXA-48	IncL/M	74310	74309	74309	74309		0.00134573	0	0	yes	yes	yes	circular	yes	80×: not sequenced at this depth
6482	blaKPC-2	IncN	76256	76255	76256	76255	76257	0.00131139	0	0.00131139	yes	yes	yes	circular	yes
6500	blaKPC-3	IncFIB,rep_cluster_2183	71857	61882	71858	71864	71856	0.00974062	13.8901	0.0083491	yes	no	yes	circular	yes
6520	blaVIM-1	IncN	57392	65381	59754	64469	64513	10.9774	1.41463	7.31359	no	yes	no	non-circular	yes
6567	blaKPC-2	IncN	73954	73954	74628	73954	73954	0	0	0.911377	yes	yes	yes	circular	yes
6571	blaOXA-48	IncL/M	36917	74307	74306	74309	73196	50.3196	0.00269146	0.0040372	no	yes	yes	circular	yes
6601	blaKPC-2	IncN	78018	78021	78022	78021		0.00384512	0	0.00128171	yes	yes	yes	circular	yes	80×: not sequenced at this depth
6669	blaKPC-2	IncN	64619	64619	64619	64619	54308	0	0	0	yes	yes	yes	circular	yes
6670	blaKPC-2	IncN	73954	73953	73953	73953	147892	0.00135221	0	0	yes	yes	yes	circular	yes
6701	blaVIM-1	IncN	33189	33191	33191	33191	33220	0.00602573	0	0	yes	yes	yes	circular	yes
6711	blaKPC-2	IncN	68114	68091	68089	68089	68090	0.0367167	0.00293733	0	yes	yes	yes	circular	yes
6712	blaKPC-2	IncN	79352	79350	79349	79348	79348	0.00504108	0.00252054	0.00126027	yes	yes	yes	circular	yes
6726	blaKPC-2	IncFIB	98814	118038	59504	59504	59504	66.0628	98.3699	0	no	no	yes	non-circular	yes
6735	blaOXA-48	IncFIB,IncFIC,IncFII	248439	248432	245139	245139	248432	1.34618	1.34332	0	yes	yes	yes	circular	yes
6737	blaNDM-5	IncFIB,IncFIB,IncHI1B	334176	334176	334177	334177	334177	0.000299243	0.000299243	0	yes	yes	yes	circular	yes
6737	blaOXA-232	rep_cluster_1195	12014	6141	4280	6141	3507	95.6359	0	30.3045	no	yes	no	circular	no	40×: no carbapenemase detected; small plasmid, excluded
6738	blaOXA-48	IncL/M	74310	74303	73826	74308	74308	0.0026915	0.00672875	0.648652	yes	yes	yes	circular	yes
6748	blaNDM-5	IncFIA,IncFIB	153402	136524	152631	152631	152629	0.50514	10.5529	0	yes	no	yes	circular	yes
6774	blaOXA-48	IncL/M	65499	65499	65499	65499		0	0	0	yes	yes	yes	circular	yes	80×: not sequenced at this depth
6775	blaOXA-48	IncL/M	65499	65499	65499	65499	65499	0	0	0	yes	yes	yes	circular	yes
6776	blaOXA-48	IncL/M	43236	74310	74309	74308		41.8151	0.0026915	0.00134575	no	yes	yes	circular	yes	80×: not sequenced at this depth
6779	blaOXA-48	IncL/M	72434	71302	74148	74298		2.50882	4.03241	0.20189	yes	yes	yes	non-circular	yes	10×: subtype not detected; 80×: not sequenced at this depth
6795	blaKPC-2	IncN	62595	62595	62595	62595		0	0	0	yes	yes	yes	circular	yes	80×: not sequenced at this depth
6797	blaOXA-48	IncL/M	74314	74307	74308	74308	74309	0.0080745	0.00134575	0	yes	yes	yes	circular	yes
6804	VIM-1	rep_cluster_1444		104636	104929										no	10×: not recovered; 60×: not sequenced at this depth; 80×: not sequenced at this depth; no 60× assembly
6813	blaKPC-2	IncN	64620	64619	64620	64619	61274	0.00154753	0	0.00154753	yes	yes	yes	circular	yes
6817	blaKPC-2	IncN	79346	79348	79347	67626	79348	17.3306	17.3336	17.3321	no	no	no	non-circular	yes
6838	blaOXA-48	IncL/M	74309	74309	74309	74309	74309	0	0	0	yes	yes	yes	circular	yes
6855	blaKPC-2	IncN	64619	64619	63559	64619		0	0	1.64038	yes	yes	yes	circular	yes	80×: not sequenced at this depth
6856	blaKPC-2	IncN	64714	64619	64618	64618		0.148565	0.00154756	0	yes	yes	yes	circular	yes	80×: not sequenced at this depth
6888	blaKPC-2	IncN	79351	79347	79424	79348	79348	0.00378081	0.00126027	0.0957806	yes	yes	yes	circular	yes
6888	blaKPC-3	IncFIB,IncFII,rep_cluster_2183	47097	103956	108582	113639	113639	58.5556	8.52084	4.45006	no	no	no	circular	yes	10×: missing KPC-3; 20×: missing KPC-3; 40×: missing KPC-3
6900	blaOXA-181	IncX3,rep_cluster_1195	57197	57195	18222	57195	57195	0.00349681	0	68.1406	yes	yes	no	circular	yes
6901	blaKPC-2	IncN	42132	79348	79348	79348	79348	46.9023	0	0	no	yes	yes	circular	yes
6970	blaKPC-2	IncN	76249	76255	76255	76255	76256	0.00786834	0	0	yes	yes	yes	circular	yes
6989	blaKPC-2	IncN	79337	79357	79359	79348		0.013863	0.0113424	0.013863	yes	yes	yes	circular	yes	80×: not sequenced at this depth
7067	blaVIM-1	IncA	159383	159382	159381	159380	159380	0.00188229	0.00125486	0.000627431	yes	yes	yes	circular	yes
7077	blaOXA-48	IncL/M	68942	68577	68942	68942	68942	0	0.529431	0	yes	yes	yes	circular	yes
7083	blaOXA-48	IncL/M	65499	65499	65499	65499	65499	0	0	0	yes	yes	yes	circular	yes
7084	blaKPC-2	IncN	46461	87350	87355	87341	87350	46.8051	0.0103044	0.0160291	no	yes	yes	non-circular	yes
7088	blaOXA-48	IncL/M	68943	68942	68942	68942		0.00145049	0	0	yes	yes	yes	circular	yes	80×: not sequenced at this depth
7089	blaOXA-48	IncL/M	72272	68942	68942	68942	68942	4.83015	0	0	yes	yes	yes	circular	yes
7090	blaNDM-5	IncFIB,IncHI1B	348370	348364	348357	348358	348358	0.00344473	0.00172237	0.000287061	yes	yes	yes	circular	yes
7176	blaOXA-48	IncL/M	67613	63588	63589	63589	63589	6.32814	0.0015726	0	no	yes	yes	circular	yes
7181	blaOXA-48	IncL/M	83327	83124	83670	83670	83670	0.409944	0.652564	0	yes	yes	yes	circular	yes
7181	blaVIM-1	IncL/M	83327	83124	83670	83670	83670	0.409944	0.652564	0	yes	yes	yes	circular	yes
7221	blaNDM-5	IncFIA,IncFIA,IncFIC	121199	120267	120267	118524		2.25693	1.47059	1.47059	yes	yes	yes	circular	yes	80×: not sequenced at this depth
7243	blaVIM-1	IncHI2A,rep_cluster_1088	353584	353582	353582	353582		0.00056564	0	0	yes	yes	yes	circular	yes	80×: not sequenced at this depth
7285	blaKPC-2	IncN	78021	78021	78021	78021		0	0	0	yes	yes	yes	circular	yes	80×: not sequenced at this depth
7365	blaKPC-2	IncN	86291	96520	87356	78021		10.5997	23.7103	11.9647	no	no	no	circular	yes	80×: not sequenced at this depth
7370	blaNDM-5	IncFIA,IncFIB,IncFII,IncFII	141384	141384	141385	141385		0.000707289	0.000707289	0	yes	yes	yes	circular	yes	80×: not sequenced at this depth
7419	blaKPC-2	IncN	81728	84631	93843	98286		16.8468	13.8931	4.52048	no	no	yes	non-circular	yes	80×: not sequenced at this depth
7454	blaKPC-2	IncN	60091	133674	59366	59489		1.01195	124.704	0.206761	yes	no	yes	circular	yes	80×: not sequenced at this depth
7475	blaKPC-2	IncN	80044	79334	79334	79342		0.884777	0.0100829	0.0100829	yes	yes	yes	non-circular	yes	80×: not sequenced at this depth
7476	blaKPC-2	IncN	59489	59489	59489	59489		0	0	0	yes	yes	yes	circular	yes	80×: not sequenced at this depth
7488	blaOXA-48	IncL/M	69718	69717	69717	69717		0.00143437	0	0	yes	yes	yes	circular	yes	80×: not sequenced at this depth
7521	blaOXA-48	IncL/M	69904	65839	68942	68942		1.39538	4.50088	0	yes	yes	yes	circular	yes	80×: not sequenced at this depth
