## Supplementary material for "Verification of nanopore sequencing technology for clinical carbapenem-resistant *Enterobacterales* surveillance": TableS5

### Sheet: IncN
replicon_group	isolate_a	isolate_b	dcj_indel_distance	within_threshold_4	within_threshold_1
IncN	5399	5871	0	yes	yes
IncN	5399	5976	0	yes	yes
IncN	5399	6067	0	yes	yes
IncN	5399	6068	0	yes	yes
IncN	5399	6243	0	yes	yes
IncN	5399	6712	0	yes	yes
IncN	5399	6888	0	yes	yes
IncN	5399	6901	0	yes	yes
IncN	5399	6989	0	yes	yes
IncN	5399	7475	0	yes	yes
IncN	5871	5976	0	yes	yes
IncN	5871	6067	0	yes	yes
IncN	5871	6068	0	yes	yes
IncN	5871	6243	0	yes	yes
IncN	5871	6712	0	yes	yes
IncN	5871	6888	0	yes	yes
IncN	5871	6901	0	yes	yes
IncN	5871	6989	0	yes	yes
IncN	5871	7475	0	yes	yes
IncN	5976	6067	0	yes	yes
IncN	5976	6068	0	yes	yes
IncN	5976	6243	0	yes	yes
IncN	5976	6712	0	yes	yes
IncN	5976	6888	0	yes	yes
IncN	5976	6901	0	yes	yes
IncN	5976	6989	0	yes	yes
IncN	5976	7475	0	yes	yes
IncN	6014	7454	0	yes	yes
IncN	6014	7476	0	yes	yes
IncN	6067	6068	0	yes	yes
IncN	6067	6243	0	yes	yes
IncN	6067	6712	0	yes	yes
IncN	6067	6888	0	yes	yes
IncN	6067	6901	0	yes	yes
IncN	6067	6989	0	yes	yes
IncN	6067	7475	0	yes	yes
IncN	6068	6243	0	yes	yes
IncN	6068	6712	0	yes	yes
IncN	6068	6888	0	yes	yes
IncN	6068	6901	0	yes	yes
IncN	6068	6989	0	yes	yes
IncN	6068	7475	0	yes	yes
IncN	6243	6712	0	yes	yes
IncN	6243	6888	0	yes	yes
IncN	6243	6901	0	yes	yes
IncN	6243	6989	0	yes	yes
IncN	6243	7475	0	yes	yes
IncN	6365	6454	0	yes	yes
IncN	6365	6601	0	yes	yes
IncN	6365	7365	0	yes	yes
IncN	6454	6601	0	yes	yes
IncN	6454	7365	0	yes	yes
IncN	6482	6970	0	yes	yes
IncN	6567	6670	0	yes	yes
IncN	6601	7365	0	yes	yes
IncN	6669	6813	0	yes	yes
IncN	6669	6855	0	yes	yes
IncN	6669	6856	0	yes	yes
IncN	6712	6888	0	yes	yes
IncN	6712	6901	0	yes	yes
IncN	6712	6989	0	yes	yes
IncN	6712	7475	0	yes	yes
IncN	6813	6855	0	yes	yes
IncN	6813	6856	0	yes	yes
IncN	6855	6856	0	yes	yes
IncN	6888	6901	0	yes	yes
IncN	6888	6989	0	yes	yes
IncN	6888	7475	0	yes	yes
IncN	6901	6989	0	yes	yes
IncN	6901	7475	0	yes	yes
IncN	6989	7475	0	yes	yes
IncN	7454	7476	0	yes	yes
IncN	3989	6365	1	yes	yes
IncN	3989	6454	1	yes	yes
IncN	3989	6601	1	yes	yes
IncN	3989	7365	1	yes	yes
IncN	5399	6014	1	yes	yes
IncN	5399	6365	1	yes	yes
IncN	5399	6454	1	yes	yes
IncN	5399	6482	1	yes	yes
IncN	5399	6601	1	yes	yes
IncN	5399	6817	1	yes	yes
IncN	5399	6970	1	yes	yes
IncN	5399	7365	1	yes	yes
IncN	5399	7454	1	yes	yes
IncN	5399	7476	1	yes	yes
IncN	5871	6014	1	yes	yes
IncN	5871	6365	1	yes	yes
IncN	5871	6454	1	yes	yes
IncN	5871	6482	1	yes	yes
IncN	5871	6601	1	yes	yes
IncN	5871	6817	1	yes	yes
IncN	5871	6970	1	yes	yes
IncN	5871	7365	1	yes	yes
IncN	5871	7454	1	yes	yes
IncN	5871	7476	1	yes	yes
IncN	5976	6014	1	yes	yes
IncN	5976	6365	1	yes	yes
IncN	5976	6454	1	yes	yes
IncN	5976	6482	1	yes	yes
IncN	5976	6601	1	yes	yes
IncN	5976	6817	1	yes	yes
IncN	5976	6970	1	yes	yes
IncN	5976	7365	1	yes	yes
IncN	5976	7454	1	yes	yes
IncN	5976	7476	1	yes	yes
IncN	6014	6067	1	yes	yes
IncN	6014	6068	1	yes	yes
IncN	6014	6243	1	yes	yes
IncN	6014	6365	1	yes	yes
IncN	6014	6454	1	yes	yes
IncN	6014	6482	1	yes	yes
IncN	6014	6601	1	yes	yes
IncN	6014	6712	1	yes	yes
IncN	6014	6817	1	yes	yes
IncN	6014	6888	1	yes	yes
IncN	6014	6901	1	yes	yes
IncN	6014	6970	1	yes	yes
IncN	6014	6989	1	yes	yes
IncN	6014	7084	1	yes	yes
IncN	6014	7285	1	yes	yes
IncN	6014	7365	1	yes	yes
IncN	6014	7419	1	yes	yes
IncN	6014	7475	1	yes	yes
IncN	6067	6365	1	yes	yes
IncN	6067	6454	1	yes	yes
IncN	6067	6482	1	yes	yes
IncN	6067	6601	1	yes	yes
IncN	6067	6817	1	yes	yes
IncN	6067	6970	1	yes	yes
IncN	6067	7365	1	yes	yes
IncN	6067	7454	1	yes	yes
IncN	6067	7476	1	yes	yes
IncN	6068	6365	1	yes	yes
IncN	6068	6454	1	yes	yes
IncN	6068	6482	1	yes	yes
IncN	6068	6601	1	yes	yes
IncN	6068	6817	1	yes	yes
IncN	6068	6970	1	yes	yes
IncN	6068	7365	1	yes	yes
IncN	6068	7454	1	yes	yes
IncN	6068	7476	1	yes	yes
IncN	6243	6365	1	yes	yes
IncN	6243	6454	1	yes	yes
IncN	6243	6482	1	yes	yes
IncN	6243	6601	1	yes	yes
IncN	6243	6817	1	yes	yes
IncN	6243	6970	1	yes	yes
IncN	6243	7365	1	yes	yes
IncN	6243	7454	1	yes	yes
IncN	6243	7476	1	yes	yes
IncN	6365	6712	1	yes	yes
IncN	6365	6817	1	yes	yes
IncN	6365	6888	1	yes	yes
IncN	6365	6901	1	yes	yes
IncN	6365	6989	1	yes	yes
IncN	6365	7084	1	yes	yes
IncN	6365	7285	1	yes	yes
IncN	6365	7419	1	yes	yes
IncN	6365	7454	1	yes	yes
IncN	6365	7475	1	yes	yes
IncN	6365	7476	1	yes	yes
IncN	6454	6712	1	yes	yes
IncN	6454	6817	1	yes	yes
IncN	6454	6888	1	yes	yes
IncN	6454	6901	1	yes	yes
IncN	6454	6989	1	yes	yes
IncN	6454	7084	1	yes	yes
IncN	6454	7285	1	yes	yes
IncN	6454	7419	1	yes	yes
IncN	6454	7454	1	yes	yes
IncN	6454	7475	1	yes	yes
IncN	6454	7476	1	yes	yes
IncN	6482	6712	1	yes	yes
IncN	6482	6888	1	yes	yes
IncN	6482	6901	1	yes	yes
IncN	6482	6989	1	yes	yes
IncN	6482	7454	1	yes	yes
IncN	6482	7475	1	yes	yes
IncN	6482	7476	1	yes	yes
IncN	6567	6669	1	yes	yes
IncN	6567	6795	1	yes	yes
IncN	6567	6813	1	yes	yes
IncN	6567	6855	1	yes	yes
IncN	6567	6856	1	yes	yes
IncN	6601	6712	1	yes	yes
IncN	6601	6817	1	yes	yes
IncN	6601	6888	1	yes	yes
IncN	6601	6901	1	yes	yes
IncN	6601	6989	1	yes	yes
IncN	6601	7084	1	yes	yes
IncN	6601	7285	1	yes	yes
IncN	6601	7419	1	yes	yes
IncN	6601	7454	1	yes	yes
IncN	6601	7475	1	yes	yes
IncN	6601	7476	1	yes	yes
IncN	6669	6670	1	yes	yes
IncN	6670	6795	1	yes	yes
IncN	6670	6813	1	yes	yes
IncN	6670	6855	1	yes	yes
IncN	6670	6856	1	yes	yes
IncN	6712	6817	1	yes	yes
IncN	6712	6970	1	yes	yes
IncN	6712	7365	1	yes	yes
IncN	6712	7454	1	yes	yes
IncN	6712	7476	1	yes	yes
IncN	6817	6888	1	yes	yes
IncN	6817	6901	1	yes	yes
IncN	6817	6989	1	yes	yes
IncN	6817	7084	1	yes	yes
IncN	6817	7365	1	yes	yes
IncN	6817	7454	1	yes	yes
IncN	6817	7475	1	yes	yes
IncN	6817	7476	1	yes	yes
IncN	6888	6970	1	yes	yes
IncN	6888	7365	1	yes	yes
IncN	6888	7454	1	yes	yes
IncN	6888	7476	1	yes	yes
IncN	6901	6970	1	yes	yes
IncN	6901	7365	1	yes	yes
IncN	6901	7454	1	yes	yes
IncN	6901	7476	1	yes	yes
IncN	6970	6989	1	yes	yes
IncN	6970	7454	1	yes	yes
IncN	6970	7475	1	yes	yes
IncN	6970	7476	1	yes	yes
IncN	6989	7365	1	yes	yes
IncN	6989	7454	1	yes	yes
IncN	6989	7476	1	yes	yes
IncN	7084	7365	1	yes	yes
IncN	7084	7454	1	yes	yes
IncN	7084	7476	1	yes	yes
IncN	7285	7365	1	yes	yes
IncN	7285	7419	1	yes	yes
IncN	7285	7454	1	yes	yes
IncN	7285	7476	1	yes	yes
IncN	7365	7419	1	yes	yes
IncN	7365	7454	1	yes	yes
IncN	7365	7475	1	yes	yes
IncN	7365	7476	1	yes	yes
IncN	7419	7454	1	yes	yes
IncN	7419	7476	1	yes	yes
IncN	7454	7475	1	yes	yes
IncN	7475	7476	1	yes	yes
IncN	3989	5399	2	yes	no
IncN	3989	5871	2	yes	no
IncN	3989	5976	2	yes	no
IncN	3989	6014	2	yes	no
IncN	3989	6067	2	yes	no
IncN	3989	6068	2	yes	no
IncN	3989	6243	2	yes	no
IncN	3989	6712	2	yes	no
IncN	3989	6795	2	yes	no
IncN	3989	6817	2	yes	no
IncN	3989	6888	2	yes	no
IncN	3989	6901	2	yes	no
IncN	3989	6989	2	yes	no
IncN	3989	7084	2	yes	no
IncN	3989	7285	2	yes	no
IncN	3989	7419	2	yes	no
IncN	3989	7454	2	yes	no
IncN	3989	7475	2	yes	no
IncN	3989	7476	2	yes	no
IncN	5399	6711	2	yes	no
IncN	5399	7084	2	yes	no
IncN	5399	7285	2	yes	no
IncN	5399	7419	2	yes	no
IncN	5871	6711	2	yes	no
IncN	5871	7084	2	yes	no
IncN	5871	7285	2	yes	no
IncN	5871	7419	2	yes	no
IncN	5976	6711	2	yes	no
IncN	5976	7084	2	yes	no
IncN	5976	7285	2	yes	no
IncN	6014	6711	2	yes	no
IncN	6067	6711	2	yes	no
IncN	6067	7084	2	yes	no
IncN	6067	7285	2	yes	no
IncN	6068	6711	2	yes	no
IncN	6068	7084	2	yes	no
IncN	6068	7285	2	yes	no
IncN	6068	7419	2	yes	no
IncN	6243	7084	2	yes	no
IncN	6243	7285	2	yes	no
IncN	6243	7419	2	yes	no
IncN	6365	6482	2	yes	no
IncN	6365	6567	2	yes	no
IncN	6365	6670	2	yes	no
IncN	6365	6711	2	yes	no
IncN	6365	6970	2	yes	no
IncN	6454	6482	2	yes	no
IncN	6454	6567	2	yes	no
IncN	6454	6670	2	yes	no
IncN	6454	6711	2	yes	no
IncN	6454	6970	2	yes	no
IncN	6482	6601	2	yes	no
IncN	6482	6817	2	yes	no
IncN	6482	7365	2	yes	no
IncN	6567	6601	2	yes	no
IncN	6567	7365	2	yes	no
IncN	6601	6670	2	yes	no
IncN	6601	6711	2	yes	no
IncN	6601	6970	2	yes	no
IncN	6669	6795	2	yes	no
IncN	6670	7365	2	yes	no
IncN	6711	6712	2	yes	no
IncN	6711	6817	2	yes	no
IncN	6711	6888	2	yes	no
IncN	6711	6901	2	yes	no
IncN	6711	6989	2	yes	no
IncN	6711	7084	2	yes	no
IncN	6711	7365	2	yes	no
IncN	6711	7454	2	yes	no
IncN	6711	7476	2	yes	no
IncN	6712	7084	2	yes	no
IncN	6712	7285	2	yes	no
IncN	6712	7419	2	yes	no
IncN	6795	6813	2	yes	no
IncN	6795	6855	2	yes	no
IncN	6795	6856	2	yes	no
IncN	6817	6970	2	yes	no
IncN	6817	7285	2	yes	no
IncN	6817	7419	2	yes	no
IncN	6888	7084	2	yes	no
IncN	6888	7285	2	yes	no
IncN	6888	7419	2	yes	no
IncN	6901	7084	2	yes	no
IncN	6901	7285	2	yes	no
IncN	6970	7365	2	yes	no
IncN	6989	7084	2	yes	no
IncN	6989	7285	2	yes	no
IncN	7084	7285	2	yes	no
IncN	7084	7419	2	yes	no
IncN	7084	7475	2	yes	no
IncN	7285	7475	2	yes	no
IncN	7419	7475	2	yes	no
IncN	3989	6482	3	yes	no
IncN	3989	6567	3	yes	no
IncN	3989	6670	3	yes	no
IncN	3989	6711	3	yes	no
IncN	3989	6970	3	yes	no
IncN	5399	6567	3	yes	no
IncN	5399	6669	3	yes	no
IncN	5399	6670	3	yes	no
IncN	5399	6813	3	yes	no
IncN	5399	6855	3	yes	no
IncN	5399	6856	3	yes	no
IncN	5871	6567	3	yes	no
IncN	5871	6669	3	yes	no
IncN	5871	6670	3	yes	no
IncN	5871	6813	3	yes	no
IncN	5871	6855	3	yes	no
IncN	5871	6856	3	yes	no
IncN	5976	6567	3	yes	no
IncN	5976	6669	3	yes	no
IncN	5976	6670	3	yes	no
IncN	5976	6813	3	yes	no
IncN	5976	6855	3	yes	no
IncN	5976	6856	3	yes	no
IncN	5976	7419	3	yes	no
IncN	6014	6567	3	yes	no
IncN	6014	6669	3	yes	no
IncN	6014	6670	3	yes	no
IncN	6014	6813	3	yes	no
IncN	6014	6855	3	yes	no
IncN	6014	6856	3	yes	no
IncN	6067	6567	3	yes	no
IncN	6067	6669	3	yes	no
IncN	6067	6670	3	yes	no
IncN	6067	6813	3	yes	no
IncN	6067	6855	3	yes	no
IncN	6067	6856	3	yes	no
IncN	6067	7419	3	yes	no
IncN	6068	6567	3	yes	no
IncN	6068	6669	3	yes	no
IncN	6068	6670	3	yes	no
IncN	6068	6813	3	yes	no
IncN	6068	6855	3	yes	no
IncN	6068	6856	3	yes	no
IncN	6243	6567	3	yes	no
IncN	6243	6669	3	yes	no
IncN	6243	6670	3	yes	no
IncN	6243	6711	3	yes	no
IncN	6243	6813	3	yes	no
IncN	6243	6855	3	yes	no
IncN	6243	6856	3	yes	no
IncN	6365	6669	3	yes	no
IncN	6365	6795	3	yes	no
IncN	6365	6813	3	yes	no
IncN	6365	6855	3	yes	no
IncN	6365	6856	3	yes	no
IncN	6454	6669	3	yes	no
IncN	6454	6795	3	yes	no
IncN	6454	6813	3	yes	no
IncN	6454	6855	3	yes	no
IncN	6454	6856	3	yes	no
IncN	6482	6711	3	yes	no
IncN	6482	7084	3	yes	no
IncN	6482	7285	3	yes	no
IncN	6567	6712	3	yes	no
IncN	6567	6817	3	yes	no
IncN	6567	6888	3	yes	no
IncN	6567	6901	3	yes	no
IncN	6567	6989	3	yes	no
IncN	6567	7084	3	yes	no
IncN	6567	7285	3	yes	no
IncN	6567	7419	3	yes	no
IncN	6567	7454	3	yes	no
IncN	6567	7475	3	yes	no
IncN	6567	7476	3	yes	no
IncN	6601	6669	3	yes	no
IncN	6601	6795	3	yes	no
IncN	6601	6813	3	yes	no
IncN	6601	6855	3	yes	no
IncN	6601	6856	3	yes	no
IncN	6669	6711	3	yes	no
IncN	6669	6712	3	yes	no
IncN	6669	6817	3	yes	no
IncN	6669	6888	3	yes	no
IncN	6669	6901	3	yes	no
IncN	6669	6989	3	yes	no
IncN	6669	7084	3	yes	no
IncN	6669	7365	3	yes	no
IncN	6669	7454	3	yes	no
IncN	6669	7475	3	yes	no
IncN	6669	7476	3	yes	no
IncN	6670	6712	3	yes	no
IncN	6670	6817	3	yes	no
IncN	6670	6888	3	yes	no
IncN	6670	6901	3	yes	no
IncN	6670	6989	3	yes	no
IncN	6670	7084	3	yes	no
IncN	6670	7285	3	yes	no
IncN	6670	7419	3	yes	no
IncN	6670	7454	3	yes	no
IncN	6670	7475	3	yes	no
IncN	6670	7476	3	yes	no
IncN	6711	6813	3	yes	no
IncN	6711	6855	3	yes	no
IncN	6711	6856	3	yes	no
IncN	6711	6970	3	yes	no
IncN	6711	7285	3	yes	no
IncN	6711	7419	3	yes	no
IncN	6711	7475	3	yes	no
IncN	6712	6813	3	yes	no
IncN	6712	6855	3	yes	no
IncN	6712	6856	3	yes	no
IncN	6795	7365	3	yes	no
IncN	6813	6817	3	yes	no
IncN	6813	6888	3	yes	no
IncN	6813	6901	3	yes	no
IncN	6813	6989	3	yes	no
IncN	6813	7084	3	yes	no
IncN	6813	7365	3	yes	no
IncN	6813	7454	3	yes	no
IncN	6813	7475	3	yes	no
IncN	6813	7476	3	yes	no
IncN	6817	6855	3	yes	no
IncN	6817	6856	3	yes	no
IncN	6855	6888	3	yes	no
IncN	6855	6901	3	yes	no
IncN	6855	6989	3	yes	no
IncN	6855	7084	3	yes	no
IncN	6855	7365	3	yes	no
IncN	6855	7454	3	yes	no
IncN	6855	7475	3	yes	no
IncN	6855	7476	3	yes	no
IncN	6856	6888	3	yes	no
IncN	6856	6901	3	yes	no
IncN	6856	6989	3	yes	no
IncN	6856	7084	3	yes	no
IncN	6856	7365	3	yes	no
IncN	6856	7454	3	yes	no
IncN	6856	7475	3	yes	no
IncN	6856	7476	3	yes	no
IncN	6901	7419	3	yes	no
IncN	6970	7084	3	yes	no
IncN	6970	7285	3	yes	no
IncN	6989	7419	3	yes	no
IncN	3989	6669	4	yes	no
IncN	3989	6813	4	yes	no
IncN	3989	6855	4	yes	no
IncN	3989	6856	4	yes	no
IncN	5399	6795	4	yes	no
IncN	5871	6795	4	yes	no
IncN	5976	6795	4	yes	no
IncN	6014	6795	4	yes	no
IncN	6067	6795	4	yes	no
IncN	6068	6795	4	yes	no
IncN	6243	6795	4	yes	no
IncN	6482	6567	4	yes	no
IncN	6482	6669	4	yes	no
IncN	6482	6670	4	yes	no
IncN	6482	6813	4	yes	no
IncN	6482	6855	4	yes	no
IncN	6482	6856	4	yes	no
IncN	6482	7419	4	yes	no
IncN	6567	6711	4	yes	no
IncN	6567	6970	4	yes	no
IncN	6669	6970	4	yes	no
IncN	6669	7285	4	yes	no
IncN	6669	7419	4	yes	no
IncN	6670	6711	4	yes	no
IncN	6670	6970	4	yes	no
IncN	6712	6795	4	yes	no
IncN	6795	6817	4	yes	no
IncN	6795	6888	4	yes	no
IncN	6795	6901	4	yes	no
IncN	6795	6989	4	yes	no
IncN	6795	7084	4	yes	no
IncN	6795	7285	4	yes	no
IncN	6795	7419	4	yes	no
IncN	6795	7454	4	yes	no
IncN	6795	7475	4	yes	no
IncN	6795	7476	4	yes	no
IncN	6813	6970	4	yes	no
IncN	6813	7285	4	yes	no
IncN	6813	7419	4	yes	no
IncN	6855	6970	4	yes	no
IncN	6855	7285	4	yes	no
IncN	6855	7419	4	yes	no
IncN	6856	6970	4	yes	no
IncN	6856	7285	4	yes	no
IncN	6856	7419	4	yes	no
IncN	6970	7419	4	yes	no
IncN	6482	6795	5	no	no
IncN	6711	6795	5	no	no
IncN	6795	6970	5	no	no

### Sheet: IncL_M
replicon_group	isolate_a	isolate_b	dcj_indel_distance	within_threshold_4	within_threshold_1
IncL/M	4920	7181	0	yes	yes
IncL/M	6233	7077	0	yes	yes
IncL/M	6233	7088	0	yes	yes
IncL/M	6233	7089	0	yes	yes
IncL/M	6233	7521	0	yes	yes
IncL/M	6571	6776	0	yes	yes
IncL/M	6571	6797	0	yes	yes
IncL/M	6738	6779	0	yes	yes
IncL/M	6738	6838	0	yes	yes
IncL/M	6774	6775	0	yes	yes
IncL/M	6774	7083	0	yes	yes
IncL/M	6775	7083	0	yes	yes
IncL/M	6776	6797	0	yes	yes
IncL/M	7077	7088	0	yes	yes
IncL/M	7077	7089	0	yes	yes
IncL/M	7077	7521	0	yes	yes
IncL/M	7088	7089	0	yes	yes
IncL/M	7088	7521	0	yes	yes
IncL/M	7089	7521	0	yes	yes
IncL/M	5244	7176	1	yes	yes
IncL/M	6287	7488	1	yes	yes
IncL/M	6571	6774	1	yes	yes
IncL/M	6571	6775	1	yes	yes
IncL/M	6571	7083	1	yes	yes
IncL/M	6738	6774	1	yes	yes
IncL/M	6738	6775	1	yes	yes
IncL/M	6738	7083	1	yes	yes
IncL/M	6774	6776	1	yes	yes
IncL/M	6774	6779	1	yes	yes
IncL/M	6774	6797	1	yes	yes
IncL/M	6774	6838	1	yes	yes
IncL/M	6774	7176	1	yes	yes
IncL/M	6775	6776	1	yes	yes
IncL/M	6775	6779	1	yes	yes
IncL/M	6775	6797	1	yes	yes
IncL/M	6775	6838	1	yes	yes
IncL/M	6775	7176	1	yes	yes
IncL/M	6776	7083	1	yes	yes
IncL/M	6779	7083	1	yes	yes
IncL/M	6797	7083	1	yes	yes
IncL/M	6838	7083	1	yes	yes
IncL/M	7083	7176	1	yes	yes
IncL/M	5244	6774	2	yes	no
IncL/M	5244	6775	2	yes	no
IncL/M	5244	7083	2	yes	no
IncL/M	6287	7176	2	yes	no
IncL/M	6287	7181	2	yes	no
IncL/M	6472	6774	2	yes	no
IncL/M	6472	6775	2	yes	no
IncL/M	6472	7083	2	yes	no
IncL/M	6571	6738	2	yes	no
IncL/M	6571	6779	2	yes	no
IncL/M	6571	6838	2	yes	no
IncL/M	6571	7176	2	yes	no
IncL/M	6738	6776	2	yes	no
IncL/M	6738	6797	2	yes	no
IncL/M	6738	7176	2	yes	no
IncL/M	6776	6779	2	yes	no
IncL/M	6776	6838	2	yes	no
IncL/M	6776	7176	2	yes	no
IncL/M	6779	6797	2	yes	no
IncL/M	6779	6838	2	yes	no
IncL/M	6779	7176	2	yes	no
IncL/M	6797	6838	2	yes	no
IncL/M	6797	7176	2	yes	no
IncL/M	6838	7176	2	yes	no
IncL/M	7176	7181	2	yes	no
IncL/M	4920	6287	3	yes	no
IncL/M	4920	7176	3	yes	no
IncL/M	5244	6571	3	yes	no
IncL/M	5244	6738	3	yes	no
IncL/M	5244	6776	3	yes	no
IncL/M	5244	6779	3	yes	no
IncL/M	5244	6797	3	yes	no
IncL/M	5244	6838	3	yes	no
IncL/M	5244	7181	3	yes	no
IncL/M	5970	6287	3	yes	no
IncL/M	5970	7176	3	yes	no
IncL/M	6287	6472	3	yes	no
IncL/M	6287	6774	3	yes	no
IncL/M	6287	6775	3	yes	no
IncL/M	6287	7083	3	yes	no
IncL/M	6472	6571	3	yes	no
IncL/M	6472	6738	3	yes	no
IncL/M	6472	6776	3	yes	no
IncL/M	6472	6779	3	yes	no
IncL/M	6472	6797	3	yes	no
IncL/M	6472	6838	3	yes	no
IncL/M	6472	7176	3	yes	no
IncL/M	6774	7181	3	yes	no
IncL/M	6775	7181	3	yes	no
IncL/M	7083	7181	3	yes	no
IncL/M	7176	7488	3	yes	no
IncL/M	7181	7488	3	yes	no
IncL/M	4920	5244	4	yes	no
IncL/M	4920	6774	4	yes	no
IncL/M	4920	6775	4	yes	no
IncL/M	4920	7083	4	yes	no
IncL/M	4920	7488	4	yes	no
IncL/M	5244	5970	4	yes	no
IncL/M	5244	6287	4	yes	no
IncL/M	5244	6472	4	yes	no
IncL/M	5244	7488	4	yes	no
IncL/M	5970	6472	4	yes	no
IncL/M	5970	6774	4	yes	no
IncL/M	5970	6775	4	yes	no
IncL/M	5970	7083	4	yes	no
IncL/M	5970	7488	4	yes	no
IncL/M	6287	6571	4	yes	no
IncL/M	6287	6738	4	yes	no
IncL/M	6287	6776	4	yes	no
IncL/M	6287	6779	4	yes	no
IncL/M	6287	6797	4	yes	no
IncL/M	6472	7488	4	yes	no
IncL/M	6571	7181	4	yes	no
IncL/M	6738	7181	4	yes	no
IncL/M	6775	7488	4	yes	no
IncL/M	6776	7181	4	yes	no
IncL/M	6779	7181	4	yes	no
IncL/M	6797	7181	4	yes	no
IncL/M	4920	6571	5	no	no
IncL/M	4920	6738	5	no	no
IncL/M	4920	6776	5	no	no
IncL/M	4920	6779	5	no	no
IncL/M	4920	6797	5	no	no
IncL/M	4920	6838	5	no	no
IncL/M	5970	6571	5	no	no
IncL/M	5970	6738	5	no	no
IncL/M	5970	6776	5	no	no
IncL/M	5970	6779	5	no	no
IncL/M	5970	6797	5	no	no
IncL/M	5970	7181	5	no	no
IncL/M	6287	6838	5	no	no
IncL/M	6472	7181	5	no	no
IncL/M	6571	7488	5	no	no
IncL/M	6738	7488	5	no	no
IncL/M	6774	7488	5	no	no
IncL/M	6776	7488	5	no	no
IncL/M	6779	7488	5	no	no
IncL/M	6797	7488	5	no	no
IncL/M	6838	7181	5	no	no
IncL/M	7083	7488	5	no	no
IncL/M	4920	5970	6	no	no
IncL/M	4920	6472	6	no	no
IncL/M	5970	6838	6	no	no
IncL/M	6233	7176	6	no	no
IncL/M	6838	7488	6	no	no
IncL/M	7077	7176	6	no	no
IncL/M	7088	7176	6	no	no
IncL/M	7089	7176	6	no	no
IncL/M	7176	7521	6	no	no
IncL/M	5244	6233	7	no	no
IncL/M	5244	7077	7	no	no
IncL/M	5244	7088	7	no	no
IncL/M	5244	7089	7	no	no
IncL/M	5244	7521	7	no	no
IncL/M	6233	6774	7	no	no
IncL/M	6233	6775	7	no	no
IncL/M	6233	7083	7	no	no
IncL/M	6774	7077	7	no	no
IncL/M	6774	7088	7	no	no
IncL/M	6774	7089	7	no	no
IncL/M	6774	7521	7	no	no
IncL/M	6775	7077	7	no	no
IncL/M	6775	7088	7	no	no
IncL/M	6775	7089	7	no	no
IncL/M	6775	7521	7	no	no
IncL/M	7077	7083	7	no	no
IncL/M	7083	7088	7	no	no
IncL/M	7083	7089	7	no	no
IncL/M	7083	7521	7	no	no
IncL/M	5970	6233	9	no	no
IncL/M	5970	7077	9	no	no
IncL/M	5970	7088	9	no	no
IncL/M	5970	7089	9	no	no
IncL/M	5970	7521	9	no	no
IncL/M	6233	6287	9	no	no
IncL/M	6233	6571	9	no	no
IncL/M	6233	6738	9	no	no
IncL/M	6233	6776	9	no	no
IncL/M	6233	6779	9	no	no
IncL/M	6233	6797	9	no	no
IncL/M	6233	6838	9	no	no
IncL/M	6287	7089	9	no	no
IncL/M	6571	7077	9	no	no
IncL/M	6571	7088	9	no	no
IncL/M	6571	7089	9	no	no
IncL/M	6571	7521	9	no	no
IncL/M	6738	7077	9	no	no
IncL/M	6738	7088	9	no	no
IncL/M	6738	7089	9	no	no
IncL/M	6738	7521	9	no	no
IncL/M	6776	7077	9	no	no
IncL/M	6776	7088	9	no	no
IncL/M	6776	7089	9	no	no
IncL/M	6776	7521	9	no	no
IncL/M	6779	7077	9	no	no
IncL/M	6779	7088	9	no	no
IncL/M	6779	7089	9	no	no
IncL/M	6779	7521	9	no	no
IncL/M	6797	7077	9	no	no
IncL/M	6797	7088	9	no	no
IncL/M	6797	7089	9	no	no
IncL/M	6797	7521	9	no	no
IncL/M	6838	7077	9	no	no
IncL/M	6838	7088	9	no	no
IncL/M	6838	7089	9	no	no
IncL/M	6838	7521	9	no	no
IncL/M	6233	6472	10	no	no
IncL/M	6233	7181	10	no	no
IncL/M	6233	7488	10	no	no
IncL/M	6287	7521	10	no	no
IncL/M	6472	7077	10	no	no
IncL/M	6472	7088	10	no	no
IncL/M	6472	7089	10	no	no
IncL/M	6472	7521	10	no	no
IncL/M	7077	7181	10	no	no
IncL/M	7077	7488	10	no	no
IncL/M	7088	7181	10	no	no
IncL/M	7088	7488	10	no	no
IncL/M	7089	7181	10	no	no
IncL/M	7089	7488	10	no	no
IncL/M	7181	7521	10	no	no
IncL/M	4920	6233	11	no	no
IncL/M	4920	7077	11	no	no
IncL/M	4920	7088	11	no	no
IncL/M	4920	7089	11	no	no
IncL/M	4920	7521	11	no	no
IncL/M	6287	7077	11	no	no
IncL/M	6287	7088	11	no	no
IncL/M	7488	7521	11	no	no

### Sheet: Combined
replicon_group	isolate_a	isolate_b	dcj_indel_distance	within_threshold_4	within_threshold_1
IncN	5399	5871	0	yes	yes
IncN	5399	5976	0	yes	yes
IncN	5399	6067	0	yes	yes
IncN	5399	6068	0	yes	yes
IncN	5399	6243	0	yes	yes
IncN	5399	6712	0	yes	yes
IncN	5399	6888	0	yes	yes
IncN	5399	6901	0	yes	yes
IncN	5399	6989	0	yes	yes
IncN	5399	7475	0	yes	yes
IncN	5871	5976	0	yes	yes
IncN	5871	6067	0	yes	yes
IncN	5871	6068	0	yes	yes
IncN	5871	6243	0	yes	yes
IncN	5871	6712	0	yes	yes
IncN	5871	6888	0	yes	yes
IncN	5871	6901	0	yes	yes
IncN	5871	6989	0	yes	yes
IncN	5871	7475	0	yes	yes
IncN	5976	6067	0	yes	yes
IncN	5976	6068	0	yes	yes
IncN	5976	6243	0	yes	yes
IncN	5976	6712	0	yes	yes
IncN	5976	6888	0	yes	yes
IncN	5976	6901	0	yes	yes
IncN	5976	6989	0	yes	yes
IncN	5976	7475	0	yes	yes
IncN	6014	7454	0	yes	yes
IncN	6014	7476	0	yes	yes
IncN	6067	6068	0	yes	yes
IncN	6067	6243	0	yes	yes
IncN	6067	6712	0	yes	yes
IncN	6067	6888	0	yes	yes
IncN	6067	6901	0	yes	yes
IncN	6067	6989	0	yes	yes
IncN	6067	7475	0	yes	yes
IncN	6068	6243	0	yes	yes
IncN	6068	6712	0	yes	yes
IncN	6068	6888	0	yes	yes
IncN	6068	6901	0	yes	yes
IncN	6068	6989	0	yes	yes
IncN	6068	7475	0	yes	yes
IncN	6243	6712	0	yes	yes
IncN	6243	6888	0	yes	yes
IncN	6243	6901	0	yes	yes
IncN	6243	6989	0	yes	yes
IncN	6243	7475	0	yes	yes
IncN	6365	6454	0	yes	yes
IncN	6365	6601	0	yes	yes
IncN	6365	7365	0	yes	yes
IncN	6454	6601	0	yes	yes
IncN	6454	7365	0	yes	yes
IncN	6482	6970	0	yes	yes
IncN	6567	6670	0	yes	yes
IncN	6601	7365	0	yes	yes
IncN	6669	6813	0	yes	yes
IncN	6669	6855	0	yes	yes
IncN	6669	6856	0	yes	yes
IncN	6712	6888	0	yes	yes
IncN	6712	6901	0	yes	yes
IncN	6712	6989	0	yes	yes
IncN	6712	7475	0	yes	yes
IncN	6813	6855	0	yes	yes
IncN	6813	6856	0	yes	yes
IncN	6855	6856	0	yes	yes
IncN	6888	6901	0	yes	yes
IncN	6888	6989	0	yes	yes
IncN	6888	7475	0	yes	yes
IncN	6901	6989	0	yes	yes
IncN	6901	7475	0	yes	yes
IncN	6989	7475	0	yes	yes
IncN	7454	7476	0	yes	yes
IncN	3989	6365	1	yes	yes
IncN	3989	6454	1	yes	yes
IncN	3989	6601	1	yes	yes
IncN	3989	7365	1	yes	yes
IncN	5399	6014	1	yes	yes
IncN	5399	6365	1	yes	yes
IncN	5399	6454	1	yes	yes
IncN	5399	6482	1	yes	yes
IncN	5399	6601	1	yes	yes
IncN	5399	6817	1	yes	yes
IncN	5399	6970	1	yes	yes
IncN	5399	7365	1	yes	yes
IncN	5399	7454	1	yes	yes
IncN	5399	7476	1	yes	yes
IncN	5871	6014	1	yes	yes
IncN	5871	6365	1	yes	yes
IncN	5871	6454	1	yes	yes
IncN	5871	6482	1	yes	yes
IncN	5871	6601	1	yes	yes
IncN	5871	6817	1	yes	yes
IncN	5871	6970	1	yes	yes
IncN	5871	7365	1	yes	yes
IncN	5871	7454	1	yes	yes
IncN	5871	7476	1	yes	yes
IncN	5976	6014	1	yes	yes
IncN	5976	6365	1	yes	yes
IncN	5976	6454	1	yes	yes
IncN	5976	6482	1	yes	yes
IncN	5976	6601	1	yes	yes
IncN	5976	6817	1	yes	yes
IncN	5976	6970	1	yes	yes
IncN	5976	7365	1	yes	yes
IncN	5976	7454	1	yes	yes
IncN	5976	7476	1	yes	yes
IncN	6014	6067	1	yes	yes
IncN	6014	6068	1	yes	yes
IncN	6014	6243	1	yes	yes
IncN	6014	6365	1	yes	yes
IncN	6014	6454	1	yes	yes
IncN	6014	6482	1	yes	yes
IncN	6014	6601	1	yes	yes
IncN	6014	6712	1	yes	yes
IncN	6014	6817	1	yes	yes
IncN	6014	6888	1	yes	yes
IncN	6014	6901	1	yes	yes
IncN	6014	6970	1	yes	yes
IncN	6014	6989	1	yes	yes
IncN	6014	7084	1	yes	yes
IncN	6014	7285	1	yes	yes
IncN	6014	7365	1	yes	yes
IncN	6014	7419	1	yes	yes
IncN	6014	7475	1	yes	yes
IncN	6067	6365	1	yes	yes
IncN	6067	6454	1	yes	yes
IncN	6067	6482	1	yes	yes
IncN	6067	6601	1	yes	yes
IncN	6067	6817	1	yes	yes
IncN	6067	6970	1	yes	yes
IncN	6067	7365	1	yes	yes
IncN	6067	7454	1	yes	yes
IncN	6067	7476	1	yes	yes
IncN	6068	6365	1	yes	yes
IncN	6068	6454	1	yes	yes
IncN	6068	6482	1	yes	yes
IncN	6068	6601	1	yes	yes
IncN	6068	6817	1	yes	yes
IncN	6068	6970	1	yes	yes
IncN	6068	7365	1	yes	yes
IncN	6068	7454	1	yes	yes
IncN	6068	7476	1	yes	yes
IncN	6243	6365	1	yes	yes
IncN	6243	6454	1	yes	yes
IncN	6243	6482	1	yes	yes
IncN	6243	6601	1	yes	yes
IncN	6243	6817	1	yes	yes
IncN	6243	6970	1	yes	yes
IncN	6243	7365	1	yes	yes
IncN	6243	7454	1	yes	yes
IncN	6243	7476	1	yes	yes
IncN	6365	6712	1	yes	yes
IncN	6365	6817	1	yes	yes
IncN	6365	6888	1	yes	yes
IncN	6365	6901	1	yes	yes
IncN	6365	6989	1	yes	yes
IncN	6365	7084	1	yes	yes
IncN	6365	7285	1	yes	yes
IncN	6365	7419	1	yes	yes
IncN	6365	7454	1	yes	yes
IncN	6365	7475	1	yes	yes
IncN	6365	7476	1	yes	yes
IncN	6454	6712	1	yes	yes
IncN	6454	6817	1	yes	yes
IncN	6454	6888	1	yes	yes
IncN	6454	6901	1	yes	yes
IncN	6454	6989	1	yes	yes
IncN	6454	7084	1	yes	yes
IncN	6454	7285	1	yes	yes
IncN	6454	7419	1	yes	yes
IncN	6454	7454	1	yes	yes
IncN	6454	7475	1	yes	yes
IncN	6454	7476	1	yes	yes
IncN	6482	6712	1	yes	yes
IncN	6482	6888	1	yes	yes
IncN	6482	6901	1	yes	yes
IncN	6482	6989	1	yes	yes
IncN	6482	7454	1	yes	yes
IncN	6482	7475	1	yes	yes
IncN	6482	7476	1	yes	yes
IncN	6567	6669	1	yes	yes
IncN	6567	6795	1	yes	yes
IncN	6567	6813	1	yes	yes
IncN	6567	6855	1	yes	yes
IncN	6567	6856	1	yes	yes
IncN	6601	6712	1	yes	yes
IncN	6601	6817	1	yes	yes
IncN	6601	6888	1	yes	yes
IncN	6601	6901	1	yes	yes
IncN	6601	6989	1	yes	yes
IncN	6601	7084	1	yes	yes
IncN	6601	7285	1	yes	yes
IncN	6601	7419	1	yes	yes
IncN	6601	7454	1	yes	yes
IncN	6601	7475	1	yes	yes
IncN	6601	7476	1	yes	yes
IncN	6669	6670	1	yes	yes
IncN	6670	6795	1	yes	yes
IncN	6670	6813	1	yes	yes
IncN	6670	6855	1	yes	yes
IncN	6670	6856	1	yes	yes
IncN	6712	6817	1	yes	yes
IncN	6712	6970	1	yes	yes
IncN	6712	7365	1	yes	yes
IncN	6712	7454	1	yes	yes
IncN	6712	7476	1	yes	yes
IncN	6817	6888	1	yes	yes
IncN	6817	6901	1	yes	yes
IncN	6817	6989	1	yes	yes
IncN	6817	7084	1	yes	yes
IncN	6817	7365	1	yes	yes
IncN	6817	7454	1	yes	yes
IncN	6817	7475	1	yes	yes
IncN	6817	7476	1	yes	yes
IncN	6888	6970	1	yes	yes
IncN	6888	7365	1	yes	yes
IncN	6888	7454	1	yes	yes
IncN	6888	7476	1	yes	yes
IncN	6901	6970	1	yes	yes
IncN	6901	7365	1	yes	yes
IncN	6901	7454	1	yes	yes
IncN	6901	7476	1	yes	yes
IncN	6970	6989	1	yes	yes
IncN	6970	7454	1	yes	yes
IncN	6970	7475	1	yes	yes
IncN	6970	7476	1	yes	yes
IncN	6989	7365	1	yes	yes
IncN	6989	7454	1	yes	yes
IncN	6989	7476	1	yes	yes
IncN	7084	7365	1	yes	yes
IncN	7084	7454	1	yes	yes
IncN	7084	7476	1	yes	yes
IncN	7285	7365	1	yes	yes
IncN	7285	7419	1	yes	yes
IncN	7285	7454	1	yes	yes
IncN	7285	7476	1	yes	yes
IncN	7365	7419	1	yes	yes
IncN	7365	7454	1	yes	yes
IncN	7365	7475	1	yes	yes
IncN	7365	7476	1	yes	yes
IncN	7419	7454	1	yes	yes
IncN	7419	7476	1	yes	yes
IncN	7454	7475	1	yes	yes
IncN	7475	7476	1	yes	yes
IncN	3989	5399	2	yes	no
IncN	3989	5871	2	yes	no
IncN	3989	5976	2	yes	no
IncN	3989	6014	2	yes	no
IncN	3989	6067	2	yes	no
IncN	3989	6068	2	yes	no
IncN	3989	6243	2	yes	no
IncN	3989	6712	2	yes	no
IncN	3989	6795	2	yes	no
IncN	3989	6817	2	yes	no
IncN	3989	6888	2	yes	no
IncN	3989	6901	2	yes	no
IncN	3989	6989	2	yes	no
IncN	3989	7084	2	yes	no
IncN	3989	7285	2	yes	no
IncN	3989	7419	2	yes	no
IncN	3989	7454	2	yes	no
IncN	3989	7475	2	yes	no
IncN	3989	7476	2	yes	no
IncN	5399	6711	2	yes	no
IncN	5399	7084	2	yes	no
IncN	5399	7285	2	yes	no
IncN	5399	7419	2	yes	no
IncN	5871	6711	2	yes	no
IncN	5871	7084	2	yes	no
IncN	5871	7285	2	yes	no
IncN	5871	7419	2	yes	no
IncN	5976	6711	2	yes	no
IncN	5976	7084	2	yes	no
IncN	5976	7285	2	yes	no
IncN	6014	6711	2	yes	no
IncN	6067	6711	2	yes	no
IncN	6067	7084	2	yes	no
IncN	6067	7285	2	yes	no
IncN	6068	6711	2	yes	no
IncN	6068	7084	2	yes	no
IncN	6068	7285	2	yes	no
IncN	6068	7419	2	yes	no
IncN	6243	7084	2	yes	no
IncN	6243	7285	2	yes	no
IncN	6243	7419	2	yes	no
IncN	6365	6482	2	yes	no
IncN	6365	6567	2	yes	no
IncN	6365	6670	2	yes	no
IncN	6365	6711	2	yes	no
IncN	6365	6970	2	yes	no
IncN	6454	6482	2	yes	no
IncN	6454	6567	2	yes	no
IncN	6454	6670	2	yes	no
IncN	6454	6711	2	yes	no
IncN	6454	6970	2	yes	no
IncN	6482	6601	2	yes	no
IncN	6482	6817	2	yes	no
IncN	6482	7365	2	yes	no
IncN	6567	6601	2	yes	no
IncN	6567	7365	2	yes	no
IncN	6601	6670	2	yes	no
IncN	6601	6711	2	yes	no
IncN	6601	6970	2	yes	no
IncN	6669	6795	2	yes	no
IncN	6670	7365	2	yes	no
IncN	6711	6712	2	yes	no
IncN	6711	6817	2	yes	no
IncN	6711	6888	2	yes	no
IncN	6711	6901	2	yes	no
IncN	6711	6989	2	yes	no
IncN	6711	7084	2	yes	no
IncN	6711	7365	2	yes	no
IncN	6711	7454	2	yes	no
IncN	6711	7476	2	yes	no
IncN	6712	7084	2	yes	no
IncN	6712	7285	2	yes	no
IncN	6712	7419	2	yes	no
IncN	6795	6813	2	yes	no
IncN	6795	6855	2	yes	no
IncN	6795	6856	2	yes	no
IncN	6817	6970	2	yes	no
IncN	6817	7285	2	yes	no
IncN	6817	7419	2	yes	no
IncN	6888	7084	2	yes	no
IncN	6888	7285	2	yes	no
IncN	6888	7419	2	yes	no
IncN	6901	7084	2	yes	no
IncN	6901	7285	2	yes	no
IncN	6970	7365	2	yes	no
IncN	6989	7084	2	yes	no
IncN	6989	7285	2	yes	no
IncN	7084	7285	2	yes	no
IncN	7084	7419	2	yes	no
IncN	7084	7475	2	yes	no
IncN	7285	7475	2	yes	no
IncN	7419	7475	2	yes	no
IncN	3989	6482	3	yes	no
IncN	3989	6567	3	yes	no
IncN	3989	6670	3	yes	no
IncN	3989	6711	3	yes	no
IncN	3989	6970	3	yes	no
IncN	5399	6567	3	yes	no
IncN	5399	6669	3	yes	no
IncN	5399	6670	3	yes	no
IncN	5399	6813	3	yes	no
IncN	5399	6855	3	yes	no
IncN	5399	6856	3	yes	no
IncN	5871	6567	3	yes	no
IncN	5871	6669	3	yes	no
IncN	5871	6670	3	yes	no
IncN	5871	6813	3	yes	no
IncN	5871	6855	3	yes	no
IncN	5871	6856	3	yes	no
IncN	5976	6567	3	yes	no
IncN	5976	6669	3	yes	no
IncN	5976	6670	3	yes	no
IncN	5976	6813	3	yes	no
IncN	5976	6855	3	yes	no
IncN	5976	6856	3	yes	no
IncN	5976	7419	3	yes	no
IncN	6014	6567	3	yes	no
IncN	6014	6669	3	yes	no
IncN	6014	6670	3	yes	no
IncN	6014	6813	3	yes	no
IncN	6014	6855	3	yes	no
IncN	6014	6856	3	yes	no
IncN	6067	6567	3	yes	no
IncN	6067	6669	3	yes	no
IncN	6067	6670	3	yes	no
IncN	6067	6813	3	yes	no
IncN	6067	6855	3	yes	no
IncN	6067	6856	3	yes	no
IncN	6067	7419	3	yes	no
IncN	6068	6567	3	yes	no
IncN	6068	6669	3	yes	no
IncN	6068	6670	3	yes	no
IncN	6068	6813	3	yes	no
IncN	6068	6855	3	yes	no
IncN	6068	6856	3	yes	no
IncN	6243	6567	3	yes	no
IncN	6243	6669	3	yes	no
IncN	6243	6670	3	yes	no
IncN	6243	6711	3	yes	no
IncN	6243	6813	3	yes	no
IncN	6243	6855	3	yes	no
IncN	6243	6856	3	yes	no
IncN	6365	6669	3	yes	no
IncN	6365	6795	3	yes	no
IncN	6365	6813	3	yes	no
IncN	6365	6855	3	yes	no
IncN	6365	6856	3	yes	no
IncN	6454	6669	3	yes	no
IncN	6454	6795	3	yes	no
IncN	6454	6813	3	yes	no
IncN	6454	6855	3	yes	no
IncN	6454	6856	3	yes	no
IncN	6482	6711	3	yes	no
IncN	6482	7084	3	yes	no
IncN	6482	7285	3	yes	no
IncN	6567	6712	3	yes	no
IncN	6567	6817	3	yes	no
IncN	6567	6888	3	yes	no
IncN	6567	6901	3	yes	no
IncN	6567	6989	3	yes	no
IncN	6567	7084	3	yes	no
IncN	6567	7285	3	yes	no
IncN	6567	7419	3	yes	no
IncN	6567	7454	3	yes	no
IncN	6567	7475	3	yes	no
IncN	6567	7476	3	yes	no
IncN	6601	6669	3	yes	no
IncN	6601	6795	3	yes	no
IncN	6601	6813	3	yes	no
IncN	6601	6855	3	yes	no
IncN	6601	6856	3	yes	no
IncN	6669	6711	3	yes	no
IncN	6669	6712	3	yes	no
IncN	6669	6817	3	yes	no
IncN	6669	6888	3	yes	no
IncN	6669	6901	3	yes	no
IncN	6669	6989	3	yes	no
IncN	6669	7084	3	yes	no
IncN	6669	7365	3	yes	no
IncN	6669	7454	3	yes	no
IncN	6669	7475	3	yes	no
IncN	6669	7476	3	yes	no
IncN	6670	6712	3	yes	no
IncN	6670	6817	3	yes	no
IncN	6670	6888	3	yes	no
IncN	6670	6901	3	yes	no
IncN	6670	6989	3	yes	no
IncN	6670	7084	3	yes	no
IncN	6670	7285	3	yes	no
IncN	6670	7419	3	yes	no
IncN	6670	7454	3	yes	no
IncN	6670	7475	3	yes	no
IncN	6670	7476	3	yes	no
IncN	6711	6813	3	yes	no
IncN	6711	6855	3	yes	no
IncN	6711	6856	3	yes	no
IncN	6711	6970	3	yes	no
IncN	6711	7285	3	yes	no
IncN	6711	7419	3	yes	no
IncN	6711	7475	3	yes	no
IncN	6712	6813	3	yes	no
IncN	6712	6855	3	yes	no
IncN	6712	6856	3	yes	no
IncN	6795	7365	3	yes	no
IncN	6813	6817	3	yes	no
IncN	6813	6888	3	yes	no
IncN	6813	6901	3	yes	no
IncN	6813	6989	3	yes	no
IncN	6813	7084	3	yes	no
IncN	6813	7365	3	yes	no
IncN	6813	7454	3	yes	no
IncN	6813	7475	3	yes	no
IncN	6813	7476	3	yes	no
IncN	6817	6855	3	yes	no
IncN	6817	6856	3	yes	no
IncN	6855	6888	3	yes	no
IncN	6855	6901	3	yes	no
IncN	6855	6989	3	yes	no
IncN	6855	7084	3	yes	no
IncN	6855	7365	3	yes	no
IncN	6855	7454	3	yes	no
IncN	6855	7475	3	yes	no
IncN	6855	7476	3	yes	no
IncN	6856	6888	3	yes	no
IncN	6856	6901	3	yes	no
IncN	6856	6989	3	yes	no
IncN	6856	7084	3	yes	no
IncN	6856	7365	3	yes	no
IncN	6856	7454	3	yes	no
IncN	6856	7475	3	yes	no
IncN	6856	7476	3	yes	no
IncN	6901	7419	3	yes	no
IncN	6970	7084	3	yes	no
IncN	6970	7285	3	yes	no
IncN	6989	7419	3	yes	no
IncN	3989	6669	4	yes	no
IncN	3989	6813	4	yes	no
IncN	3989	6855	4	yes	no
IncN	3989	6856	4	yes	no
IncN	5399	6795	4	yes	no
IncN	5871	6795	4	yes	no
IncN	5976	6795	4	yes	no
IncN	6014	6795	4	yes	no
IncN	6067	6795	4	yes	no
IncN	6068	6795	4	yes	no
IncN	6243	6795	4	yes	no
IncN	6482	6567	4	yes	no
IncN	6482	6669	4	yes	no
IncN	6482	6670	4	yes	no
IncN	6482	6813	4	yes	no
IncN	6482	6855	4	yes	no
IncN	6482	6856	4	yes	no
IncN	6482	7419	4	yes	no
IncN	6567	6711	4	yes	no
IncN	6567	6970	4	yes	no
IncN	6669	6970	4	yes	no
IncN	6669	7285	4	yes	no
IncN	6669	7419	4	yes	no
IncN	6670	6711	4	yes	no
IncN	6670	6970	4	yes	no
IncN	6712	6795	4	yes	no
IncN	6795	6817	4	yes	no
IncN	6795	6888	4	yes	no
IncN	6795	6901	4	yes	no
IncN	6795	6989	4	yes	no
IncN	6795	7084	4	yes	no
IncN	6795	7285	4	yes	no
IncN	6795	7419	4	yes	no
IncN	6795	7454	4	yes	no
IncN	6795	7475	4	yes	no
IncN	6795	7476	4	yes	no
IncN	6813	6970	4	yes	no
IncN	6813	7285	4	yes	no
IncN	6813	7419	4	yes	no
IncN	6855	6970	4	yes	no
IncN	6855	7285	4	yes	no
IncN	6855	7419	4	yes	no
IncN	6856	6970	4	yes	no
IncN	6856	7285	4	yes	no
IncN	6856	7419	4	yes	no
IncN	6970	7419	4	yes	no
IncN	6482	6795	5	no	no
IncN	6711	6795	5	no	no
IncN	6795	6970	5	no	no
IncL/M	4920	7181	0	yes	yes
IncL/M	6233	7077	0	yes	yes
IncL/M	6233	7088	0	yes	yes
IncL/M	6233	7089	0	yes	yes
IncL/M	6233	7521	0	yes	yes
IncL/M	6571	6776	0	yes	yes
IncL/M	6571	6797	0	yes	yes
IncL/M	6738	6779	0	yes	yes
IncL/M	6738	6838	0	yes	yes
IncL/M	6774	6775	0	yes	yes
IncL/M	6774	7083	0	yes	yes
IncL/M	6775	7083	0	yes	yes
IncL/M	6776	6797	0	yes	yes
IncL/M	7077	7088	0	yes	yes
IncL/M	7077	7089	0	yes	yes
IncL/M	7077	7521	0	yes	yes
IncL/M	7088	7089	0	yes	yes
IncL/M	7088	7521	0	yes	yes
IncL/M	7089	7521	0	yes	yes
IncL/M	5244	7176	1	yes	yes
IncL/M	6287	7488	1	yes	yes
IncL/M	6571	6774	1	yes	yes
IncL/M	6571	6775	1	yes	yes
IncL/M	6571	7083	1	yes	yes
IncL/M	6738	6774	1	yes	yes
IncL/M	6738	6775	1	yes	yes
IncL/M	6738	7083	1	yes	yes
IncL/M	6774	6776	1	yes	yes
IncL/M	6774	6779	1	yes	yes
IncL/M	6774	6797	1	yes	yes
IncL/M	6774	6838	1	yes	yes
IncL/M	6774	7176	1	yes	yes
IncL/M	6775	6776	1	yes	yes
IncL/M	6775	6779	1	yes	yes
IncL/M	6775	6797	1	yes	yes
IncL/M	6775	6838	1	yes	yes
IncL/M	6775	7176	1	yes	yes
IncL/M	6776	7083	1	yes	yes
IncL/M	6779	7083	1	yes	yes
IncL/M	6797	7083	1	yes	yes
IncL/M	6838	7083	1	yes	yes
IncL/M	7083	7176	1	yes	yes
IncL/M	5244	6774	2	yes	no
IncL/M	5244	6775	2	yes	no
IncL/M	5244	7083	2	yes	no
IncL/M	6287	7176	2	yes	no
IncL/M	6287	7181	2	yes	no
IncL/M	6472	6774	2	yes	no
IncL/M	6472	6775	2	yes	no
IncL/M	6472	7083	2	yes	no
IncL/M	6571	6738	2	yes	no
IncL/M	6571	6779	2	yes	no
IncL/M	6571	6838	2	yes	no
IncL/M	6571	7176	2	yes	no
IncL/M	6738	6776	2	yes	no
IncL/M	6738	6797	2	yes	no
IncL/M	6738	7176	2	yes	no
IncL/M	6776	6779	2	yes	no
IncL/M	6776	6838	2	yes	no
IncL/M	6776	7176	2	yes	no
IncL/M	6779	6797	2	yes	no
IncL/M	6779	6838	2	yes	no
IncL/M	6779	7176	2	yes	no
IncL/M	6797	6838	2	yes	no
IncL/M	6797	7176	2	yes	no
IncL/M	6838	7176	2	yes	no
IncL/M	7176	7181	2	yes	no
IncL/M	4920	6287	3	yes	no
IncL/M	4920	7176	3	yes	no
IncL/M	5244	6571	3	yes	no
IncL/M	5244	6738	3	yes	no
IncL/M	5244	6776	3	yes	no
IncL/M	5244	6779	3	yes	no
IncL/M	5244	6797	3	yes	no
IncL/M	5244	6838	3	yes	no
IncL/M	5244	7181	3	yes	no
IncL/M	5970	6287	3	yes	no
IncL/M	5970	7176	3	yes	no
IncL/M	6287	6472	3	yes	no
IncL/M	6287	6774	3	yes	no
IncL/M	6287	6775	3	yes	no
IncL/M	6287	7083	3	yes	no
IncL/M	6472	6571	3	yes	no
IncL/M	6472	6738	3	yes	no
IncL/M	6472	6776	3	yes	no
IncL/M	6472	6779	3	yes	no
IncL/M	6472	6797	3	yes	no
IncL/M	6472	6838	3	yes	no
IncL/M	6472	7176	3	yes	no
IncL/M	6774	7181	3	yes	no
IncL/M	6775	7181	3	yes	no
IncL/M	7083	7181	3	yes	no
IncL/M	7176	7488	3	yes	no
IncL/M	7181	7488	3	yes	no
IncL/M	4920	5244	4	yes	no
IncL/M	4920	6774	4	yes	no
IncL/M	4920	6775	4	yes	no
IncL/M	4920	7083	4	yes	no
IncL/M	4920	7488	4	yes	no
IncL/M	5244	5970	4	yes	no
IncL/M	5244	6287	4	yes	no
IncL/M	5244	6472	4	yes	no
IncL/M	5244	7488	4	yes	no
IncL/M	5970	6472	4	yes	no
IncL/M	5970	6774	4	yes	no
IncL/M	5970	6775	4	yes	no
IncL/M	5970	7083	4	yes	no
IncL/M	5970	7488	4	yes	no
IncL/M	6287	6571	4	yes	no
IncL/M	6287	6738	4	yes	no
IncL/M	6287	6776	4	yes	no
IncL/M	6287	6779	4	yes	no
IncL/M	6287	6797	4	yes	no
IncL/M	6472	7488	4	yes	no
IncL/M	6571	7181	4	yes	no
IncL/M	6738	7181	4	yes	no
IncL/M	6775	7488	4	yes	no
IncL/M	6776	7181	4	yes	no
IncL/M	6779	7181	4	yes	no
IncL/M	6797	7181	4	yes	no
IncL/M	4920	6571	5	no	no
IncL/M	4920	6738	5	no	no
IncL/M	4920	6776	5	no	no
IncL/M	4920	6779	5	no	no
IncL/M	4920	6797	5	no	no
IncL/M	4920	6838	5	no	no
IncL/M	5970	6571	5	no	no
IncL/M	5970	6738	5	no	no
IncL/M	5970	6776	5	no	no
IncL/M	5970	6779	5	no	no
IncL/M	5970	6797	5	no	no
IncL/M	5970	7181	5	no	no
IncL/M	6287	6838	5	no	no
IncL/M	6472	7181	5	no	no
IncL/M	6571	7488	5	no	no
IncL/M	6738	7488	5	no	no
IncL/M	6774	7488	5	no	no
IncL/M	6776	7488	5	no	no
IncL/M	6779	7488	5	no	no
IncL/M	6797	7488	5	no	no
IncL/M	6838	7181	5	no	no
IncL/M	7083	7488	5	no	no
IncL/M	4920	5970	6	no	no
IncL/M	4920	6472	6	no	no
IncL/M	5970	6838	6	no	no
IncL/M	6233	7176	6	no	no
IncL/M	6838	7488	6	no	no
IncL/M	7077	7176	6	no	no
IncL/M	7088	7176	6	no	no
IncL/M	7089	7176	6	no	no
IncL/M	7176	7521	6	no	no
IncL/M	5244	6233	7	no	no
IncL/M	5244	7077	7	no	no
IncL/M	5244	7088	7	no	no
IncL/M	5244	7089	7	no	no
IncL/M	5244	7521	7	no	no
IncL/M	6233	6774	7	no	no
IncL/M	6233	6775	7	no	no
IncL/M	6233	7083	7	no	no
IncL/M	6774	7077	7	no	no
IncL/M	6774	7088	7	no	no
IncL/M	6774	7089	7	no	no
IncL/M	6774	7521	7	no	no
IncL/M	6775	7077	7	no	no
IncL/M	6775	7088	7	no	no
IncL/M	6775	7089	7	no	no
IncL/M	6775	7521	7	no	no
IncL/M	7077	7083	7	no	no
IncL/M	7083	7088	7	no	no
IncL/M	7083	7089	7	no	no
IncL/M	7083	7521	7	no	no
IncL/M	5970	6233	9	no	no
IncL/M	5970	7077	9	no	no
IncL/M	5970	7088	9	no	no
IncL/M	5970	7089	9	no	no
IncL/M	5970	7521	9	no	no
IncL/M	6233	6287	9	no	no
IncL/M	6233	6571	9	no	no
IncL/M	6233	6738	9	no	no
IncL/M	6233	6776	9	no	no
IncL/M	6233	6779	9	no	no
IncL/M	6233	6797	9	no	no
IncL/M	6233	6838	9	no	no
IncL/M	6287	7089	9	no	no
IncL/M	6571	7077	9	no	no
IncL/M	6571	7088	9	no	no
IncL/M	6571	7089	9	no	no
IncL/M	6571	7521	9	no	no
IncL/M	6738	7077	9	no	no
IncL/M	6738	7088	9	no	no
IncL/M	6738	7089	9	no	no
IncL/M	6738	7521	9	no	no
IncL/M	6776	7077	9	no	no
IncL/M	6776	7088	9	no	no
IncL/M	6776	7089	9	no	no
IncL/M	6776	7521	9	no	no
IncL/M	6779	7077	9	no	no
IncL/M	6779	7088	9	no	no
IncL/M	6779	7089	9	no	no
IncL/M	6779	7521	9	no	no
IncL/M	6797	7077	9	no	no
IncL/M	6797	7088	9	no	no
IncL/M	6797	7089	9	no	no
IncL/M	6797	7521	9	no	no
IncL/M	6838	7077	9	no	no
IncL/M	6838	7088	9	no	no
IncL/M	6838	7089	9	no	no
IncL/M	6838	7521	9	no	no
IncL/M	6233	6472	10	no	no
IncL/M	6233	7181	10	no	no
IncL/M	6233	7488	10	no	no
IncL/M	6287	7521	10	no	no
IncL/M	6472	7077	10	no	no
IncL/M	6472	7088	10	no	no
IncL/M	6472	7089	10	no	no
IncL/M	6472	7521	10	no	no
IncL/M	7077	7181	10	no	no
IncL/M	7077	7488	10	no	no
IncL/M	7088	7181	10	no	no
IncL/M	7088	7488	10	no	no
IncL/M	7089	7181	10	no	no
IncL/M	7089	7488	10	no	no
IncL/M	7181	7521	10	no	no
IncL/M	4920	6233	11	no	no
IncL/M	4920	7077	11	no	no
IncL/M	4920	7088	11	no	no
IncL/M	4920	7089	11	no	no
IncL/M	4920	7521	11	no	no
IncL/M	6287	7077	11	no	no
IncL/M	6287	7088	11	no	no
IncL/M	7488	7521	11	no	no

### Sheet: Legend
Column	Description
replicon_group	Replicon incompatibility group (IncN or IncL/M)
isolate_a / isolate_b	Isolate identifier, matching Supplementary Table S1
dcj_indel_distance	Pairwise DCJ-Indel distance computed by PLing v1.0.1
within_threshold_4	Whether this pair meets the community threshold used in this study (<=4)
within_threshold_1	Whether this pair meets the subcommunity threshold used in this study (<=1)
